# Clonal propagation history shapes the intra-cultivar genetic diversity in ‘Malbec’ grapevines

**DOI:** 10.1101/2020.10.27.356790

**Authors:** Luciano Calderón, Nuria Mauri, Claudio Muñoz, Pablo Carbonell-Bejerano, Laura Bree, Cristobal Sola, Sebastian Gomez-Talquenca, Carolina Royo, Javier Ibáñez, Jose Miguel Martinez-Zapater, Diego Lijavetzky

## Abstract

Grapevine (*Vitis vinifera* L.) cultivars are clonally propagated to preserve their varietal attributes. However, novel genetic variation still accumulates due to somatic mutations. Aiming to study the potential impact of clonal propagation history on grapevines intra-cultivar genetic diversity, we have focused on ‘Malbec’. This cultivar is appreciated for red wines elaboration, it was originated in Southwestern France and introduced into Argentina during the 1850s. Here, we generated whole-genome resequencing data for four ‘Malbec’ clones with different historical backgrounds. A stringent variant calling procedure was established to identify reliable clonal polymorphisms, additionally corroborated by Sanger sequencing. This analysis retrieved 941 single nucleotide variants (SNVs), occurring among the analyzed clones. Based on a set of validated SNVs, a genotyping experiment was custom-designed to survey ‘Malbec’ genetic diversity. We successfully genotyped 214 samples and identified 14 different clonal genotypes, that clustered into two genetically divergent groups. Group-Ar was driven by clones with a long history of clonal propagation in Argentina, while Group-Fr was driven by clones that have longer remained in Europe. Findings show the ability of such approaches for clonal genotypes identification in grapevines. In particular, we provide evidence on how human actions may have shaped ‘Malbec’ extant genetic diversity pattern.
