## Supplemental Table S2 for "Clonal propagation history shapes the intra-cultivar genetic diversity in ‘Malbec’ grapevines"

### Sheet: Hoja1
Clonal propagation history shapes the intra-cultivar genetic diversity in ‘Malbec’ grapevines
Luciano Calderón, Nuria Mauri, Claudio Muñoz, Pablo Carbonell-Bejerano, Laura Bree, Cristobal Sola, Sebastian Gomez-Talquenca, Carolina Royo, Javier Ibáñez, Jose Miguel Martinez-Zapater & Diego Lijavetzky
Table S2. 34 pairs of primers employed for PCR amplification of SNVs. Highlighted in yellow are validated SNVs, included in the chip but not considered for final anlyses because of missing data after genotyping.
Name	Sequence(5'-3')	Primer lenght (bp)	Tm (ºC)	GC%	Product lenght (bp)
C143-snv1-F	GAGGGAAACTGTTATAAAGGGCA	23	61.5	43.5	405
C143-snv1-R	TGGAGATGACTCACTTGGTAGG	22	61.5	50
C143-snv3-F	CCCAGAAGGGTATGAAACCAA	21	59.9	47.6	472
C143-snv3-R	GAACCTATTTCAATGACGCAACCA	24	59.5	41.7
C143-snv4-F	TCTGTTTTGCCTCATAAGAACTCAC	25	59.5	40	430
C143-snv4-R	GTCATCTCGGATTGCACCATC	21	60	52
C143-snv6-F	TCACCGACAACTCTTTACTATCC	23	59.2	43.5	470
C143-snv6-R	CTGGGTACACCTAACATTCCT	21	60.2	47.6
C143-snv7-F	CTTGAAGCCTTATGTGCGGG	20	61	55	455
C143-snv7-R	CTATTAATGATCCTGCGAGACCTT	24	59.7	41.7
C143-snv11-F	GGTATTTACGTGGAAGTTACAGAGG	25	61.3	44	443
C143-snv11-R	GAGGACCCTTTTTCTGCCAAG	21	61.1	52.4
C143-snv14-F	TAAACTGTCTCTCTAACTAAGGAGG	25	59.8	40	449
C143-snv14-R	CTCTTTTCTAGGTGGCTCAATGAT	24	59.7	41.7
C225-snv1-F	GCATGATCGCTTCAATGGTCT	21	59	47.6	453
C225-snv1-R	CATGAGTGGCAACAGAAACGG	21	59.9	52.4
C225-snv2-F	TCAAGTGGCTTTGCTAAGATAACAA	25	59	36	462
C225-snv2-R	GTTGAGTGTTGATTTGCTTGCTCT	24	59.5	41.7
C225-snv4-F	GAGGGTGGCTTTGTGACTT	19	59.5	55	301
C225-snv4-R	CAATTCGGCTTATGTTCCTTGGTT	24	59.9	41.7
C225-snv6-F	AGACGGAAAAGAGATGCACACCA	23	62.5	47.8	441
C225-snv6-R	CTCCTGGGATCAGGTTGGAT	20	62	55
C225-snv8-F	TTTGAAACTGGTCACATCCCCT	22	60.7	45.5	404
C225-snv8-R	GATAGCACATGACTCACATGGTCTA	25	61.8	44
C225-snv9-F	AATGCCCTATAAGATACCCCTT	22	60.3	40.9	377
C225-snv9-R	CCTGTACCAAGACTGGATTGT	21	59.4	47.6
C225-snv15-F	CCATCAATGGCGTAACCTCCT	21	62.4	52.4	411
C225-snv15-R	AAACTCAGCCTCTTCACTGGC	21	62.3	52.4
MB53-snv1-F	AGAAGGACTACCTCCTCTGT	20	60.7	50	487
MB53-snv1-R	GCCATCTTAGTTTCTCTGCCAC	22	61.3	50
MB53-snv3-F	AGGATCACCTGATGGAATGGT	21	60.7	47.6	395
MB53-snv3-R	CCAACCGTTCAAGCTCAGCT	20	61.9	55
MB53-snv4-F	GCTTCTCCCATCACTTTGGC	20	61.2	55	433
MB53-snv4-R	CCACCTCTTGTTTGCTCTTGG	21	60.6	52.4
MB53-snv5-F	TGTGAGGTAAGGACCAAAGGA	21	60.7	47.6	397
MB53-snv5-R	GGTGTTGACCCCTCCTAACA	20	62	55
MB53-snv6-F	GGGCAAACCCAACACCTAAA	20	60.6	50	348
MB53-snv6-R	CCAACCAAACATAGCCTACAAGA	23	60.2	43.5
MB53-snv7-F	GGGGATATTACTCGGGGTG	19	61.5	57.9	500
MB53-snv7-R	GGAATGGGATTGCACAAGGC	20	61.6	55
MB59-snv1-F	CCCACTGGCTTACATCTTCT	20	59.7	50	393
MB59-snv1-R	CCACATTGTCATAGGCTCTCA	21	59.1	47.6
MB59-snv2-F	CCCAGCCATTCTTGTTCTTGT	21	59.6	47.6	379
MB59-snv2-R	CCAGGGATCAGGTTCAGATTTG	22	60.4	50
MB59-snv3-F	ATGTGAAGACCGACAAATTTTGACC	25	59.2	40	369
MB59-snv3-R	CCAGTGTTGTATGATGTGCCT	21	59.6	47.6
MB59-snv4-F	CCCCGCCATCTCATTTCAAT	20	59.3	50	434
MB59-snv4-R	CCAAACCCAGAACCAGGAAA	20	59.5	50
MB59-snv5-F	GCTCTTTGCTCAAGAATGTCCC	22	61	50	409
MB59-snv5-R	GGATGCCCCATTTTCACTTGG	21	61.4	52.4
MB59-snv6-F	GAACTCCCATCAACAAACGTACT	23	59.2	43.5	489
MB59-snv6-R	GCCCTTCAGTGTATGTATGC	20	59	50
MB59-snv8-F	GCACTGATACAACTGCTGCT	20	59.8	50	469
MB59-snv8-R	AGCAAGCAAGATCACCAATACTC	23	59.9	43.5
MB59-snv9-F	CAACGGAGGTTGAGTTATTCATCT	24	59.1	41.7	551
MB59-snv9-R	GTCATGGTCCAAACCCCTT	19	59.8	52.6
MB59-snv10-F	GATGAAACAGGGAAGGCTGC	20	61.2	55	400
MB59-snv10-R	ATAGTGGCTCCTTAGACTCTTC	22	60	45.5
MB59-snv11-F	TCTTCTGGTGTTAAGAGGGAG	21	59	47.6	482
MB59-snv11-R	GGATTCCTGCCATRCGCTCT	20	60.8	55
MB59-snv12-F	AACCAAACTCAAGGCAAAGGC	21	60.3	47.6	481
MB59-snv12-R	GGTATTGGACTCATTGCGGC	20	61.3	55
MB59-snv14-F	GCAATTCCGCTTGTAATAGTGTTG	24	58.8	41.7	471
MB59-snv14-R	TCAAATTAAGCCCATAGATGCAACT	25	59.4	40
MB59-snv15-F	GGAGTCAAAAGCTGCAAGAGAT	22	59.5	45.5	408
MB59-snv15-R	CCATCCAGACCAATCTGAGC	20	60.5	55
MB-esp-snv2-F	GGGAGTTGATGTTAGGTTCCA	21	59.7	47.6	460
MB-esp-snv2-R	TGGGCTGTTTAATTACAGTATTATGC	26	59.1	34.6
