## Supplemental Table S3 for "Clonal propagation history shapes the intra-cultivar genetic diversity in ‘Malbec’ grapevines"

### Sheet: SNVs_seqs
Clonal propagation history shapes the intra-cultivar genetic diversity in ‘Malbec’ grapevines
Luciano Calderón, Nuria Mauri, Claudio Muñoz, Pablo Carbonell-Bejerano, Laura Bree, Cristobal Sola, Sebastian Gomez-Talquenca, Carolina Royo, Javier Ibáñez, Jose Miguel Martinez-Zapater & Diego Lijavetzky
Table S3. List of sequences containing the SNV positions (highlighted in red).
SNV_ID	Sequence
C143-snv1	TTCAGTGATTCATTAACTGTGTTGAGGGAAACTGTTATAAAGGGCATGACATATGAATTCCAATATCAGTTGTTCAGTTGTTTATTTGATGCAGTGGACACATGATGGACAAATTAATACCCTTGAAAGAGAAGGCAACTGGAGCCATTCGGTCAAAGTATTTCAGGAGAACAGAAGAAACATCTCAGTTGCATCAGGCATCGTCAACTCAGACAAAGGTTCTCTCACTTGGAAGCAAAAGGATTGATGG[C/T]GTACATTTAATTCCTGCAGATGAAGAAAGGTAGCTTATGCGTTCGATAACAATTGCCACTGTTAGTGTTCAAATGACACTGTCCCATTAATCTTCAACAGGGAGGATGCAACAATTGGGGGCAAATTGGTTGGTCGTTCAAGTT…
C143-snv2	ATTTCTGAAAAATAAGACTTCATCATCAATGGAGAAGCTCTTTTTGGCATTCTTGGAGAAACCAACTTTATCTCGTACAACATTAGATGGTCGATGCCRGCTTAGTTTACCGCCATTAGAGTTTATCATTACAGTCACTAGAGATAGGAGCCACTACAGGTATCACCATCGTTAGAGCTCGCCATTTTCGCCATCGGAATCAACGTTACTACAAGTTACCACTACCATCAGAACTCGCAATTTCCAGTGT[C/T]GAAGATCCATATATATCATCATCATCGTCATTAGAGGGTGATCATTTACATATGAACTACAATCATCATCATCAAACCTGTAGATCATCATTCTTGTGCGAACAATAGTTCATCTCTATAGCTCGTCTCCACCGGCACTGCACC…
C143-snv3	TGGATGAAGTCGTGGCCGCAGCCATGGCTGCAAATGCTCATAATTTCATACGGCAACTCCCAGAAGGGTATGAAACCAAGGTGGGTTCATGACATCTTTTTTATTGAAGTACCATGGTTCTATCTTTAATCTCCTGATCATCTAATCAGAAAGATGGAACAGGTTGGTGAGAGAGGGGCACTTTTATCTGGAGGACAAAAGCAGCGGATCGCCATAGCCAGAGCCATTATCAAGAACCCTGTGATTCTCC[T/C]ACTAGATGAAGCCACTAGTGCTCTTGATTCTGAATCTGAAACACTGGTCCAAAATGCACTTGATCAAGCTTCCATGGGAAGAACCACACTGGTACAGTACCTTTCTTATTGGTGAATATTAGTCCTCTTAGGATTTAATCAAGA…
C143-snv4	AGAAAATTTTTAGAGAAATATAAGAATGCAATGATTTTTGGATCAATCTGTTTTGCCTCATAAGAACTCACATTGTCATTTATAAGCCTGTGGATTTCAAGTTTACTTTGAATATGTCATCCTCACAGTCTAGTTTGCATCAGAAGTCATTTTGTTACATGATTGGATCAGAAGTCAGTTGGTGAACATGGGTTTCTTCCCCTTTCTCTACTGGCCTTTTATAAAGAAGCTTAAAAAGAAAAAAGAAACAGCCATTAATAAGATAGCTAAGGCAATTAAAGGAGCTGGGTTCTCAGGATGTAAAGGTATTTTTGTGGGTTAGGCTTTAGGGCGCC[T/C]CAGATGGGATTCTACATAAGAGAGAAAATCTAGCGTTCTTTGGATCAATGAAGATGATA…
C143-snv6	ATAATCACCGACAACTCTTTACTATCCCCCATCTTAACCTTGAATTTGGCTACTAAACAATAGAAACTTTTAGAGTTTAGTATTAATTTCTACCACCTTCCCTCATTTCCAACACTAAGAGAACTTTCAAGGTTAAAGGTTCAAGTTTCAGATGTGAAAAGGGAGCACCCTAATCTTAACGACTTCTTCCTAAGTGAGCTATTTGAAAAATTCATCATCGAAGYGTAATGCTGCAGTTGAATCATCAATGTCTCTGCAAGGTCAAAACTACTTAATGAATTCATCTCCATCACACAGCAG[C/G]CTGCCACCAAAGATTTGATATTTCTTTTCCWTTACCATCACGGATAACAATCTTTGAGTAAACTACATGTGTCCTCACATTGCCACTGCTCTGT…
C143-snv7	CTAGTGGTGAAGTCATGGGCACCTCAAGTGGCAGTTTTGAATCATGAATCAGTAGGCGGGTTTGTAACTCACTGTGGGTGGAACTCTTTGCTTGAAGCCTTATGTGCGGGCGTACCAATGGTAGCGTGGCCRCTATATGCCGAGCAAAGATTYAATAGGGTCATACTAGTTGAGGAGATGAAGCTAGCGTTGCCAATGGAAGAGTTGGAAGATGGGTTTGTGAAGGCAAGCGAGATTGAGAAGCGAGCTAGACAGCTGATGGAATCAGAGGAAGGAAAGTCGATTAGGAATCAGATCATGGTAATGAAAGAAGCTGCTGAGGCTGCAA[T/C]GAGCGATGGTGGATCATCTCGCGTTGCATTAATGAAATTGGTCCARTCGTGGAAKTGAAGACAAGA…
C143-snv11	ATCCATTTGACAGCTACGTGGATCACCAGGGACGCGAGGCCTCAACATGGGTGATGATGGGTATTTACGTGGAAGTTACAGAGGGTGGTCATGCATGGGGTTTGGAAAGAATGGAGCCAAACCAATATCAACAAACCAAATAAAAGAAAACAATGAAAGCATTAGAACACCACCAGAGCATCCTAGAGGTCAGAACCAGTATGTGGTCCTCTATGCCTACTCCTAATCAACCGTTAATGTCGGGAACTCCAACGCAAACTAAGCAAAAATAGCGAAAGAGAAATAAGAAACAAGAAGATG[G/A]CCATACCTGAGCTTTCTGGGTGAAGCTGGTCAAGCTCCCTCTCCTCTCGCCTGCCCTTCAACCTGAAACCCTCTTGTCCGAGCTATTACCCACT…
C143-snv13	TTGAAGCAATGATATTTTATGGGTTACTTACAAAACTTTYGAGCAACATAAAAAWAATGCAACTGTATTGGTCAAAGCATGATAAACCAAAGAATTGTTCGACCAAGTTAAAAAGATAATTGGAAATGCTTGAAACTTCAGCCYGATGCCCAAGAACACCAATATGTACCTCGATTTCAAACAACTGATGACATKTATGCCTATGATGAACTGTTGCTGTTACTTYATAGTTCATTTCAACAATAAACATAAACACTCTATCTGGGGCATCATTCCATAATCCCTAGTCATGATGAACTTTTGTTTCTTGTCATGGGGACACTATCAT[C/T]CTAGGTTCAATCTTAGTTTATTCTCTGTTCCATTGGTTTCTCATCATTGGGACGCATTGTAGGTTC…
C143-snv14	TTCCTCTTTTTGCCCACAAAAGAAGTGTGACAACTTAAACTGTCTCTCTAACTAAGGAGGGGAGCACCTAGTACACCCCAAATAGAAAAAACAATAAATGTCATAAATCACTTACCTTATCGCAATGCAAGAGGATATGATCAACGGATGCTTCCTCTRAAAAACAAAGGAAGCMTCTATAAGCCAATGGCCACCCTCTCCACTAAATATGATCCAAGGTTAAGACCTTATCMTATGTAGCCTCCCATGCAAAGAAACCCACCCTCAAAGGCACCCAAGAGTCCCAAATTACTCTCGTAGGAAAAACACCTTGTCTCTCCGTTTCCAAAGCCTTGYAGAGAGATTYGACAGTAAATTYCCCATCCTTTGACTTTGTCCAGATCACCT[G/A]ATCATCT…
C225-snv1	TCATCAAGTTTTGGACCTTRGCTACAATCTATCATTAAGTAATATGGAGGAAAARYAAGGAAAAATAATATGGAGAACACAAACATTATGTGTAAAAAGTCTCATWCCATTTCCATCGTCTACATCAYYRAATAATCTTTTAAGTGCATGATCGCTTCAATGGTCTCGCTTAAGGTCCMGTGTARGAAACGAGCCATGAAGTTTTGTTGAGGATTGACARTCATGTCCATTGGAACYAGTTTCATTATGGGGAAGAGCTCGTTCATGTGGGAAATTGGAAGCTCCATGTTGGTAAATGTGGGGAAAC[G/A]CTCCAAGAAAACGTCTAGCTCTTCCCGACTAGGCACATCAATGAGAGCAACCGACAAAGAATGCACATTARGAGTAGAGTCATCACC…
C225-snv2	CGTACTGAACTAACATGATGATGATCTGATCAAGTGGCTTTGCTAAGATAACAATGCAAACAAACTCGGCATGAGGGGATATGCCCCAGTATGACAACTCATAAAGATCGAAAACTAGGTCAAAAGATAACGAAGCCTATGAAAGGTCTCATGATCCTAAGGAATGAGGGTATGCCCTAGTACGCAACTCACATGGGTCAACAATTAGATCAAAAGGTKAATGAAAGTCTRCTGCAAGGTATGGTGCTCTCGGAGAATGGGGTATGCCC[C/T]AACATGTAACGGTGAACAAACTAAGATACAAAATGTCTCAAAACTACTATGCTCTGAAATATKCTYATCYATCATGTAATGAAAACATCYAAYCTCAAATAGGTAATGCCAAACAGGACCATGTA…
C225-snv4	GAAACACTGGAATAGCAGTGGTAATCTTAGAGATAGGAGGGTGGCTTTGTGACTTGGGAAGGGCGAGAAGGAACAGTAACAGGATTTTGCTTCAGAGAAGTAGGAGCTAAATCATTGACCAAAGGGAAAGGTGAAGAAAATGTGATCCTATGTGCAGAAGGAAGAACATTGTTAGAAAACAACTCAGAAATAGAAGGTTC[G/A]TGGTTATTTGTTTGAAAGGAAAACAAAGCTTCATGAAAGACTACATCCCTGCTAATGTAAATCGCGTTAGTATCAAGGTTTAATAGTTTGTAGCCTTTATAACCTGGAGGATAACCAAGGAACATAAGCCGAATTGCCCTGGAAGAGAACTTATCACGATGACGAGTGAGTGTAGATCCATAGCATAGTGTCAC…
C225-snv6	CTTCAGGAATATTTTTGCAGCTTTGTTAGAAAGGCCTCAATAAACTCCCAATCATTAAACTATTTTGAGACGCATAGACTCCATTGCCCTCCCTCTCCTATCTCCTCCAAAATATTTGCAACCCAAGCATCCCTTGAGTTTTCTATGGAAAACAAAGACGGAAAAGAGATGCACACCAAGTATCCATCCAAAACTTCACTCTCCTTCCATTTCCCACCTCAAAATAAGTTTTACTATTAAAATCCCCCCCACCCTTTCCTTCTTGCTTTCCACACTCCAACTTCAATAAGATCACCAATG[T/C]ATTGCTCTAAGCTCTTTTCTAACAACTTGATACACTCCTTAGATTAGCCATCACAACCTCCACATTGGCAAGACACACAACTATAATCGTGAAC…
C225-snv8	AAATGGTCCCATGAAGTCTATCCCCCAAACATCAAAGACATCCACTATCAAGATGGGGTTCAAGGGCATCATATTCCGGCGTGTTAGCTTTCCTAGCCTTTGAAACTGGTCACATCCCCTGCACATAGAGTGGGCATCCTTGAAAAGAGAGGGCCACCAAAAACTTGATTAGACCACTTTCATAGCTGTTTTCTGGGAAGCAAAATGACCTCCACATGCACTATCATGACAATGGGATAAAATTCCTGATTGCTATAGTTCAGGAACACATTTCCTTATGATTTGATCCACACAATATTT[G/T]AAGAGAAAAGGCTCCTCCCAATAATAGGTATGGATCTTAGCAAAGAAATGCTTCTTGTCTTGGGCACTCCACTCACTTGGAACTTCTCCAGTAA…
C225-snv9	GGCGTGAATGCACAATTAATGCTATGACAATGGTGTCATCCGCTCTATAAAAACCCCTCGAGAAGCACGAAAAAGGTACGCGCACAYAGAGCCATTCAAAATAGTTGGACTCATYCTCATCGATTTMTAAACTTAAGCTTCGRAGGRGTGTGCCCGAACCACCTRTCTGGACATCCTTCTGTGCAGGGAAGAARTCCGTCTGACTCYAGGRAAGCTAGAYARACCCAAATCYRGTTGGCACTACACCAACAACTACTATTGTCAATGCCCTATAAGATACCCCTTAACTTGAAAAGTTTAGTAAATCGATTATATCGTGACACTCAATAGTTTCTAGAATCTTTTC[G/A]TACCACTATAAATATCTATAGGGCGTACATTTAAGCAATAACACAAGG…
C225-snv11	GTTGTTAAACGTTATTCCATATGTAGGAATCAACATTTGATTGTTATTGAATYTRAGCCMGATATGTGGGCTATAAAGTGMAAAAARTGGTCTAAGGGTTGTAATTGGAGRCTTTATGCATGTCRTCGTAAATCTCATGATTTGTTTGARATAACAAAGTACACAGATCCTCACACTTGTGTTTAYCNTAAACTATCACAAGACCACTCACAATTAGACTCCACATTCATTGCACAARAAGTTCAAMATGTAGTCYAAAGTGATCACACAATTTCAATTGTTGCATTACATCAAATAGTGAAAGATAAATTTGGTTATAATGTTCATTACAAGASGATTTGGGAAGCAAAAAGAAAAGCAATCATAAGGATATTTGGTGATT[G/A]GGATGAATCTTA…
C225-snv14	AAGTTTGTGTTTTATTTCTTAAGCTAACCTTGAAATGAAAAAGCACCAATTCACWTTGAATTGGTATCATTTATGAATTGAAAACCCTTCYCAGTGAACGATCCTAGAGCCACTATGCTATAGTAGCTTTGTCTTTGCTACCCTAGTTCATGGTATAATAGGTTAAAAATTTTGTTGATTACTCCCTCAATCAAGGAGCACCARCTGGACATGAATCAGCTGATACACCAAGTGGGCACGAATCACCCTGAGCTCATGACGTAAAGTCATTCATGTCATCCAGAGCCCTAAGCTCATGACATAGAACCGATCATATCATCCCTAGTCTTGAAATATTCTTAGCATCTAGAGGTTTGAGCTTATGGAATCCCAATTCATTCATAWCATCAACAACACTAA…
C225-snv15	TTGACAGTAAACCAGACCATTTTACTGGTAGGTTAAACTCCGAAAGGAAAATACCATCGTCTTCTCACTCTCCTTCACTTCGATGCCATCAATGGCGTAACCTCCTCTCTCTCTCCATGGCCAAGCTTCACCCTTCAAGCCGGACAGTCCTTGAACTGCTCGCCGATTTCGAACCCGCGAAGCCGGTTGGAATCCGATCTATCGCCAC[C/T]TTCACTTCCTCCGATTCCGAAACCCTAGTTTACATCGGAACCCAGTCCGGTTCCCTAATCCTCCTCTCTCTCAACTCCAATTTCCCCTCACTTTCACACAGTTCAAACGCCTCAACGGCCAACGCTGCCAAAAATGTTCCCTCTCATTTGCGGAGCGTTTCGGTGTGTGATTCACCGGTGGATTCY…
MB53-snv1	CTTTCATTGCTTGTACCTTGTACTTTTGTGGCAACTTCAACAATTAGAAAGATTCCATTTGTTTACTTAAGAAAGTTACAAGTTTCTACCTCAAGAAGGACTACCTCCTCTGTGGCTCAGATGGCAAGGAGTTGGGATGTGAAAACCACTTCTATTTTGGTGTCAGAGATTTACCAAAGATAAAACAATAATTCTTACTATGACAAGTTAATTGGACAAGCTTGTTTGTATTCAATAATTCTAACTAGAGCACAAGCTAATGTCAGCATATTTAGTTTTGTTTGTTTGTCTTTTTCCTTC[G/A]TCTGTAATTAACTGCTAATTGTTGACAAATGTGTTAATGTTTCTGCAGATTGCTTTCACCTCTGTCGTATATCCATCCTTGATTCTTGCATATA…
MB53-snv2	TACAAAAAATAAAGAGATGATCAAGTAATGGTATGGTCTTGTGGAGCTGATGCGTCTGTGGTGGCCTCTTGAATGGGTTGAATCAGGACTTTGGCCTYTGTTCTGGTAGTCTCCTTAGGTAGCATAGTCTCCTCAGYTGGAGTTATGGGCTCTGATGGTTTAAGGAGGTCAGAAATGGAGTGAGAGGCTTAGTGTGTGCGATCCCAGGGTGCGCGAGGCTCTTCTCTTYAGATGCATGGTCGCGRAGCTCTRTTGGCATTTTAGCAATTTCCCTTGGCTTTGCAAGGTGTTTTTGCAAAC[C/T]TTCCTCCATTTCGCAATTTGAAGGCCATTTTAAAGCTTAGAGGTGATTTCRTAGCCATTTTGAAGCTTGGAGATCATTTTGCAGCAAAGTGGCA…
MB53-snv3	CCTTCTTGATTTGCAAATGTAGAAGGTACAGGCTCTGAAATAGGTTTTTAGTCATCATACTTGGAGATCTTGTGATAAAACTGAACTCATATATTGCATGAATGGTTTTCCAGGATCACCTGATGGAATGGTTCTTTTCTGTCTTGGGATTTCRATTGGCATGATATTTTCTCAAATTTCAAATAAAAGGGAAGTAGATGAAATGAAAGAATTGTTGCAGCGGACTGAGAACTTGGTTCAGGATCTACAGGAGGAACTTGAGATGAAGGATTCATTAACCGTGAAGGAGCTAGCTAATGAGGATTACGAATCACAATATACCCATGATCATGCATTT[G/A]GTAGTGAGGCTAATGAGGATTATGAATCACAGGATGCACATGAGCATGCATGTCACA…
MB53-snv4	AGAATTGGAGCTTCTCCCATCACTTTGGCCTTTCAGGTTTACTTATCAAATCCAAAAACATATTACCTTTTTTTCCAAACAAAGCTCAAGCAAATTTAAGATAGCTATAACCCTTAGTCTTGAACTCCATTCCTAGGTATCGATTCAACAAGGAGAGCTTTGTGGCATCATTACCTGCTAATACAATGTCATCTAATTTGACAATCAAGCTCTAAGGAATCCCAGTCTTAGTCGAAGCTCCATTGAATTACTCAGAGCACACTCTAGGTGATTGTCTCATGCCATACATCAAGTTTCTTT[G/A]GGAGGTATGATTCATCTTCACTCCCTAAAGCCATGGATATGTTTTTTTTTTCCTTAAGATTTCTAAGCAAGAAACATTTTTCACATTTAATTGG…
MB53-snv5	CTTTCATGTGCATCTAAAGCTCCACTTAATTTGTGGTAGTCCATGAGGTTATTAGGATGTTCATTCATGTCCTCAATTTCAGGGAAATAAAGTAGAGTGTTGAGCATGGATGTCAAACACCATCATGGAAGTATGTGAGGTAAGGACCAAAGGAATAACTCTTTTTGTAGTTAAATAATTCCACTAAAATAACGCCTAAAAAAGGGCATAACCCAAGTATGTGCAATGTATTTGGGAAAAGGGAGCTTCCTTGAAAATGGTGCTCTAAACAAAAAAAGAAAAGAAGAATCACCTGCTACT[C/T]GACTTATTTACGAAATCCAAAAGAGGATGTTTCCTATATTCATTAGCCCTAGGGAAATAGTAGTTCAATACAAAAAAATTTAATGTTAGATGGT…
MB53-snv6	GTCGATTTAATCAATTTTTGAGATTTCACTTAAAACTATGACTATACTTACCATTATGGGTGGGCAAACCCAACACCTAAAGGATAAAAACTCTCACATTTGCAAGAATGTTCTCCAATGCTYCCCCGATATCTCAYCATCATGGAAAAGTTAGGAATAAGATTGGAAATAAGTTAAAAGCTTCCACTGAAATGAGAGATTTTAGGGAAACTRCACCGTAYACTTAAGAAAATCCAAGCAGATCTAGATTCATAATTAGGCTCCATAGACATTTTCATCACATTGAGAGGGAAAAACACTTGCAGTTTCATTATGATGGGATCTTGCATC[C/T]ATGCCACCTTTGTTGATCTCTTCTTCCTATCTATCCTCTTTATTYRTCATTTATTTCTTGTAGG…
MB53-snv7	GTATTCTCTATCAGATCTTTGTTCTGACTTGGAGTCGTTTCCCGATTGGCGCGGGGATATTACTCGGGGTGTGATAGCGGATGATACAGCTGCTGAGCATCTGAGGGGACGGAGTCTTCAACATATTGATGGATTTATGTAATCTGGGGATGCGAATCGAATCAAAGGAAAGGTGCCTCTTGATTGTTAGAAAAAAGATGTATAAGACATCGGGACCAAGGCCTAACTTATTTGGTCTGTGTTTCGGTTGTTCTTTGTCATCAGGCCTTTGCCATGGCAGGTGCGCTTGCATGGCAGGTC[A/C]CAAACAATAATAAAAAAAATATATTTTTTGTTCGAGGGGGGGTTCGCACGGGGATTTGCCCGGGTTCTCCCCTCCGGTGTGCCGTGTCCTGCTT…
MB53-snv8	ATTAACTTCATTTTTCCTAATACATGTGAAGGTTATTAATTTTATAACATGGRTGGTTTCATTCTTTTTCATTAGTATTAATGAAGTGATAATAACTGATTTGGTTAAAAATTGTGAAATGATCCCTAAGATTTTACCAAATTCAACATGCACACAATTAAAGCGACGGTCAAAGCCATGGATTTGAGGGTGTGGACTAGGTGGGATTGAATGGACTAGAATTCAGTGGAGAGTAGCCRAAAATTTGTGACTCAACGATGAAAACAGGAGAGT[A/G]GGTGAAAAGCAAAACAGAGAATGAAGATTATTACCATATGACTGACTTCCACAACCACTATTGCTCTCTACCTAATCTACTGGCCAAAAACAAAGAGGGAAGTTGTGCTACATCTTTCATC…
MB53-snv9	TCGCATGAACCCTGTGTTGCTATCATGCTCACGGTCACCCTAGTCATTGCCGGCACAGTAACATTGTACAGAGTCTCCATTGCAGTAGTCACTGATTCAGTTCCTCCCCACTCATATGTACCGCTAAACTCGGACGAAATTTCCAACTTCCCGTCAGCGATGAATGGAACGCCGCTTTCCATGGTGATTTTGACACCCAACTTCAATGAGACGCTGCCCTTCCAAGTACGGCTCTTAGTCTCTGTATACGAGAGCTTCACCTGTTGAGTGTGCGGTTCATGGGTCATGTTAATGGCTTCT[C/T]CGGTGGTCATGATGATGACCCTCTGGTCGTAGATCCTAGCGTCCATGAGGCGAAAATTGACATTATAGATGTTTCTTGATAAAACAAGCTCTGC…
MB53-snv10	GCTATTCGCCCAAAACTACTGTTGCCAGCCTGTGTCTTTTGTCTTGCTGAGGGGATCATTCATCATTCTCCTTTTGAAGGCATTGTTTCTTGGTCTCCAGCCTTGGATCAAACGTTCCTTTTCTAAAAGAAGTTAGAGATGCTCTTCACCTCTGTCTCTGGCATGCACTGTGAAGCTGAAGAGACACCTGTGGATAAGCACAAGATGTCACACTGCTTTTCATTGGACGAATGAGGCTGAACATTCTATGAATGCAAAAGGGAAATGGACCATCCTTTCTTCCATTG[C/G]AGAATGATGTACTTGTGATCTTCGATTGAGGTAGAAGACTGATTCTACGTACAAGTTGCAGGCAGGCCAAGATTGTATGAAAAGTGAAACCCATTTCCATACACTGC…
MB53-snv11	ACACATTTCCCACAAGCTCCTTCTCATTCTCTCTCATGTGCATGCAATCCGCATGCATAGCCATTTTGGTGAACACRTGGCCAGTTTCTACATGTTCCCAACCTTGGCATCCTCAATACCTGGACATYTCCACATAAGTTGTCCAATCCCTAACACCTTGGAAGAAGACATCTCTAATYCCTCTCTYCCAACAATTGGATTCTCCATTYAGAATGTTTCCTCCAAATCCAATTTCATCARGGTCAAGGTGCACGGTTMAGTGAATCTGACTGGCATAATTCATCTTCCAGCTTAGTTTCAACAATATTTTGATGGAAAGT[G/A]TTRGGTTGACACTGTCCTCACCCAARACACCAATGCTACTTCTCATTCTCCGACTTTGTGAATTCCATTAATAT…
MB59-snv1	CATTTATATATGTGAATATATTTCATAGAGTTCAAATTTTARAACTCAGTGCAATTACCCAATTTCCACGTGAAATGGGTGCAGTCATAATTCACTGCCCACTGGCTTACATCTTCTAACTGGGTATTGCAATTTTTAGTTTTCAGAGAGAATGTATGGGAAGAAGTGGAAGACACAGGTGACAGTTCCCACCCTGAACCTGTGTGCATCATACTAGCAGTAATGCTGAAACAGTCAAGCCAATAATGATGGGGAACCATGAAACGGAGCCAGGATTTAAATGAAGTTGGGCCTATACGT[G/A]AATATTTGTTTCATATGTAGACAAAATCCCTTGCAAAATCCAAGAGGCTCTGCGGTTTKGGGGGCTAAAATGGCTCTAAATTGATAGGTAAAAC…
MB59-snv2	GGATGGAAAATGACTTCTTCGGTCATAGGGTATGCTTATATGGTTCAAATGTTCTTCTAGTAATGAATGATTGGATGCAGGYTTAGTTCTGGTTAGTTAGATTAAATTTGATGAGAGGCTTCATTTTCCCTTTTAATGCTGTGGGAGCACATAAACTAGACCCCTTCCCAGCCATTCTTGTTCTTGTATTTCCTTTTAGCTTTGTCTTGGTATTCAATTGCTGGCAGTTCACCCAGATAGGGTTAAATAAGAAAATAAAAAAGAATTGCTTACTTAAAACATACTATACAACCAAAAAAA[C/A]TTGTATGCCCAATCACATACAATGATTTTCCATTTTATCATGTGTAGAAAATGTCCAATTTCACGCAGTTGGTTTCCTTTGTGCCATCCCATGC…
MB59-snv3	TCTTTTGTATGAAATATTGCAGATTATATGCTCTGATAAAATGTAAGAAAATGGAAAAGTAGAAAGCAGAACTAGTATATGAAGTGTAAGCCAAAGAGGTATAAAAATGTTCAAGCAATGATGATCAGTTTATGAAGCACACAGATATGAATGCTTTAGCGATTTAAAGATGTGAAGACCGACAAATTTTGACCATGTATGGACTTAAGGTTCACCTTTCTCCATTTCCAAATTATTCATATGATTCACCATCTTGTCCATCAGAAATGCCTGCTAGCAGGCAGAACTGGTGGGTGACTC[G/A]ACCTTAAAGGCATGATACATTGGTCTGGAGCTAAACTGGGAGTGCAGCAAATTAGAAAATAGAGGCCTGCAACTCATGCAAAATAATTCATCTG…
MB59-snv4	GCTAACAGTTTCCTTCATGTTTGTTGTATGAAAATTGAAAAGATCAAATGGAAAAGAAGCCATCATTGTAGCAGATATGTTGTTACTGCAATTTTCTAATCCCCGCCATCTCATTTCAATGAAACCCCAACAATATACTGGTTCACACTCGCTGAAGTTTCACAGGTTATGATCATATCTCGGCTGATACCATCGGTTGGTGAGTCTATAGGGAGCCCATTCGCGCAGTTGTAGGCCAGCGTCTGCGATTCCCCCGGCTGGGTAATGCTCTCATA[C/G]TCTTTCTTCTCCGACAACTGGTAGGCCACTTTCAGCATTTCCATTATTGAATTATAAAGACTCACACAATTTCTGAAAGAYTCCTTCAATGCAGTATCGGTGGAATTGTCCATGAACTT…
MB59-snv5	TGAGAGGGACTATGTAGCAAAAGATCCTGGCTCATTTCACCATTTCTTCACAACTGAAGTTGTTTAACAACTTTCATATTGCTCTTTGCTCAAGAATGTCCCAGGGAGATTGACTCAATCACGGATGACAGGATGTAAAGTTAACTCAATTATCATGACAACTCCAATGAGTTCTGTTCTCTGCACTCTTTCCAAAAGTCCAAAATGCTCAATCATTAATCTGCAAGTGAATATCCACATGCAACTACAAAGCATTTTCTTAATTATGTCCAATTATTTCTCGGAAACTGGACTTAACTG[C/T]TCCACATCCATATGCTATGCAGTTTTGGGCTGACCACCCAATTGCCAGAAGATTATACTCTTGGACCCCAATCTTGTTTCTTGAATGCTGATGA…
MB59-snv6	AATATACAATAAAAATGAATACAAAGCATGAAGGGCCTCGGAAAGCTCACATGCGAACTCCCATCAACAAACGTACTCAATCAAGTGACCCTTAAACATCAATATACACACTCAATGATAAAAAGTAATACACACGTGTTTTTTTTTTTTTTACATATATACAGATGTACACACCCTGAACATGAACAAAATAAACCCCAAAGATGATATCAATGATGGATAGACACACTCTCAAAACAAAGGTAACAAAAAAAAACTCTCTCTRACAAGATGACCTTCTCAAACTAAGGATCTCTAAAC[G/A]AGCGTYCRCGAGATAGATGGTGGAAATGACATGACTACCCTCCATGTAATGAACTGAGGATGATCACCACTCGGGGATGRGAGAAAGTGATGCA…
MB59-snv8	AACATATGATGGCATGATGATATTTTAATAGTTACAAGCATGCACTGATACAACTGCTGCTAACATGATAATGTTAATTAACAACAATGTAATCTAGATAACCAGATCTTTTGTAATGACAAAGTATGCCAATGATATAAATAGAATATGACAAAGTGCATACATAACGACGTAAATTAGAAGCGGACAACTTTATGCCTGCAGGCACAAGATTATTTCCTAATCTAAAGAGTGTAAACTTGACATAATATGAATTACAAGACGACAAATTGATG[G/A]GCACRCACGGAGATTATTTCCTAATGTGTATAAAGAGTCAAAACATAACATGATATAAATTAAAAGACGACAAATCTATAAATGGAAATGGACAAGAATATAAGGTGTTTTAAAATATT…
MB59-snv9	CAACAAAGGCATCAACGGAGGTTGAGTTATTCATCTAGAGAAGAAAATGATTTTTGTTTCAATTATYAGGCTAACAATCGAAGTCAAAATAACCAAGAGTTTAAGATAAAGATGGATTTACCAAGTTTCAACGATCGACTACACATTGAAGATTTTCTTGATTGGGTCCATATTGTAGAAAACTTTTTTGACTATTTGAATATTTTAGAAAAAAATCAAGTAAAG[C/G]TCGTGGCATATAAGTTGRAAGATGRAGCTTCTACATGGTAGGAACAACTTCAATATAATCGTCAATGAYAAGAAAAACGTGTTCATACYTGGCCTAAGATGAAATGGTTATTACAAGGGTGATTTCTCCCTCCGGATTATGAACAATTTTTATACCAACAATATCAAAA…
MB59-snv10	TGATAACATTTTCAGGAAAACCTTTTCTGATCCAGCAAGTTCAAATGTGATCAACAAGAACAATTCCATAAATATGATGAAACAGGGAAGGCTGCCTAGAAACTAATTGAGTTGTCAATTGTAATCTAGAAAGCGCATATGGAAAGGGACAAACATGACTTACAAGTGTGTGTGTGYGCAATGGTGCATATGTGCTCCTAAGACACTACACATGATGCACTATAATTAAGGACAGCGGTGTGTTTCCAGGTCTTGTGTATCTGTATGAGGAGCACAGATACAATCATACAAGATGCATATGGCAAAAGAAAAGGATAGCTTTGCAGAAACCATAGCAACTAGTCATTTTGCTTTGCAGGAAGCTGAAGTGTTAGCCTTCAA[T/C]GGGAGAAAAGATA…
MB59-snv11	TGATGAGAACTCCTTTGAGGGYTTCCACCTCTTCTGGTGTTAAGAGGGAGCTGGCATAGGTAAAGTGGTCACTTTCTTCTGAGAGATGTATGGTCTATAGKKGGTYGGCCRTCWGCGGATCTCTCTCCRCCAGGCTCTGTAATTGCTATTACTCCATTGYKCCCGTCGGTTCCATGGGCGGCTCGCCATCACTAGTGGACCCGACCTCTCGTGCTAC[C/T]TRATAACATTGGTGTGTAGCYAGTTGGCTTCCATAGAGGTTGATATGTCTGTTCTCAATGAGGTGACTTACCATTTGGTGATATGTAGACATGATGACCTTTRTGCCATGCAGMCATGTGCACCCCATGATGGTGTTAAAAGGGGACAAATCTTCCACCACTGAGAATTGCACATTA…
MB59-snv12	AGATCTAGGTAAGCCATCATCCTTAACTCGTATTAAATCCATCATGAACTATTTAATAAAATTCATGGCATGACAACAAGAACCAAACTCAAGGCAAAGGCCTCCATGCTTACTCAATCAAGTTAAAACAAACCTCTTACTCCAATGTAACTCTTAAACTAGACTCAAACAAGCTCAACATCTCTAACAACTTACTTGACCATAGATAATTCATAAAAAAACGAACAAACTTAACCTTTGAAGCCCACCCCTTTAAAATAAAGATGAGTAACATAATAAGCAATTGCTCGAATAACCATC[A/G]TTTCTTGACACTATTTTCCTAAGAAATAGCCTCCACTCTTCAAAGTCCTTCATTTTAGAAGAACTGGAAGTTGGGGACACTAATATGCAAAAAA…
MB59-snv14	GTATCATTTGAATTTGACTATGATGTTGTGGAGAGTGCAATTCCGCTTGTAATAGTGTTGCCTATTAAATTATATAAATTTCAAATCTTCTCACCTTCATGATTAATGATGCTCCTTTAGCTATTTTCAACTTTCCATATCCTACTATATTACTATATCCCGAGGCATCTAATGCTCCATGGGAAGTCAAACTCTTCTTCAATTTAAGAATGTGTCTTAACACCTATGAGAGTTCTAACTACTCCATTAAACATTCTGAATTCAATTGTTCCTATCCTTGTAGTCTTACATACTGCGTCA[T/C]TGCCCACTGAAACGTTCTCACAATCACATGATTCATGCGTGTCAAACTAGTCTTAAGGGAACTTATGGTAAGAGTAGACAAAATCTATAATGCA…
MB59-snv15	TTTTCCTGATCAATTGTCCCAGAGAATACATGTCTTTTTTTTCACTAAAACTATAGGAGTCAAAAGCTGCAAGAGATCTTTAATTTTCTAATCTTGAAGTAAACAAAGATTCAGAGACAAAAGATAAAACATTTGTAGATACATACACAAAATATCCCCCTCTGAAACATTCTGACRTGAAAGATCAAAATCACTACTGTAATTTGAAACTAATGATTTACAAAGCACAGAAGAAAAATGCAACGCAAATCAGTAGCTCATGAAGAGAGACCATGAAAA[T/C]TTTGAGAGAGATTCTACAAGGTTTGAAATGAAGTATGAATATTCAGGAGATATTTTCAGTATTTTTTAACTTTCCTGAGAAAAAGGTTATCAATAGAGAGAAAATACTGCAAGTA…
MB53-MB59-snv2	TAGGTATCCTCAATTAATCAATTAATTGTCACATTTCCCCCAATTTAGTCAGTAGAGACCTCTTTAGGGCTTAGAGGGGTGCTACCTCTTAGAGGTACCTTCTCAATAAGTAACCTGATCCCCAGACCTAGACTCGGGTTTTTCAAAGACACGCTTTTCCAAAAATTATGRAGTCATTTTTTTAGGGTTTTATTTATTGTTTTATTTTCCCTTTAAAATAAAAATAAAATAAGTGGCAACTTCGACTTTTCTTTCTAAAAATTAATTTTTCACAAATAAAAAGCGAGTCTCGCTGATCGAGTGGGGACGCACGTGAAAAATGTGKGTCCACAACGAGACAACAACGCAGTGT[C/T]GTCATCCAAATTGACAAGCCCCCCACAACCGTCCCCTATTTT…
MB53-MB59-snv3	ATTGCTTCATTTAGTGTTTTCAAACATATTTCCATTGGATCACTAGACTATTAGAGCATGATGGCTTACACTTTAAGAGTACACATAAGTTGTTCTAATTGATACTAGTATTTGGGAGTTGATGTTAGGTTCCATCCTGCTAACTAAAAGAATGCAAAAACAGCTAATTCAAAATCCAAAAAAAGCATTTAAACATATTCGCTAATCATTTTAGGAAAGAGAATAAAAAGAAGACAAATTTTTCCAATGTCTACATTTAATGTACAAGAACAAAATGCAATTGAAACTTAGAGATCTTTA[C/T]CACAGACAGCAAAATAGCGGCTGTTTTTCATGATGACCCAGCTTCAAACCACATAACAATCAGAGAAAGATAATTAAGACCAATTTTATGATTC…
MB53-MB59-snv5	AAAATAAGAACTGAAGACACCTCTTCCTAACAATGGTGTTGCTTCACGCTTGCATGTTGCCAGAGCCATTTGATGTTCCTTTCTGATGCCTAACCAAGTCATGCCTCCCTCTAGTGTCTCTCACCAACAGGTACTTTGTGCCAATAGGTGCCTTTGTAACCGTCTTATGCCACTTAACTGCCTAACCCCTTCTCTAATCCCATCAGCTAAGGGTCGTGTTTGGTCCTTAGGCGAGCCTAGCCTTTACCTCAACACCAAATGTGCATATCTCTTAGCCTATGTCAAACATCATGCCTTGGT[C/G]TCATGCTTGTGTTCCACTATTTTTCTGATGCTTTAATGCACACTRACGCATTGATGTTTATCTTTATGCCATGTATAGGCACCCATGACACGAA…
MB53-MB59-snv6	AAAATCATAAATTGTCATACCTGAAAGCCTCTTTCTCCTCAAACTTACTCCTCCGGAAAGCGAGAATATCACTCTCAAAACTCTGGCTTTCTACTTTTTCTCTGTTACCCTCTTGGCTCCTTTCTCAAGCTCCCCCTCCGTCACCAACCTGATCCTCACCGTCCACTCCTCCRAATATCCTCCTCTCTCACCCTAAAAAACAACCTYTTTCTCTCTTGAAAAGCACCCACCCTCTTGTAACAAAAACGCTGCCCCTCTAACARAACGTACTCATCTCTGAAGATTCCCCTCCAGGTGTCAACCATTCATTGGCTCCTTCAACTCCACTACCTGATTCACTGAAGGCCAATTACGAGGTGACGCGTGGTTCCTTGAGATTGTGACACCTGTCAAAAATTA…
C143-C225-snv1	CCCAATACCCAAGCCCTAACTAGATTTGTTGGCAAAAATAATTARCCACCTAACAAAATGGACATTCTTCTCAAGAAGATCTCCTCCCATAGAAAATCTCTCTAAATTCTTTCCAACCTGATCCTTCCTTGGGATTATAAAAGTTGATGATAAATAAATTGAAATTTATAAAGAATACCTCTGAGTAAGGTTAGTCTCTTTCTCTTGGAGAGATTYTGACATTTCTAAGAAGCTAATCTCTTCTTGAACCTTCCTTAACTAAATCCCACATTGAAATAGCCTTAGATTGA[G/A]CACCAAATTGTGTACCCAAATAATTTGTGTGAAAGCTAYCCSTCCTACAGCCTAATTCATTATCCAATTGAAATCCTTCATTCAACTCACTTTTCTCCAGGTTK…
C143-C225-snv2	GTGACTTAATGTTTGAAATTAGCAATTCACTTATTTTGAAATAACCATATCACATGGCAAGAAATTAAGAGATTTAAGTTCTGAAAATTCAAAATAAAAGGGTTTAGGGTAATTAGTGATACCCTCTACGCTTTTTTGGCCATACCTATTGGGTATATTTCTTGAGCAACACATATCCCACACCATGTCCATTGATAAGTTGTACCCAATTATGTTGTTTCACATATTTCACGTGTCTATGAAACATAGAGGTGCAGTATGCTTTGAGGCATTTTCCTTGATTCTCATCATGTAGTAATC[T/C]TTAAGGAGAACTTTAAAAGCCTCCATAGTTATGTTCTCACATCCTTTAACTACCTGTTAATTGCAGCCTCTGGGAAATAGTTATCTGAGTATCA…
