## Supplemental Table S5 for "Clonal propagation history shapes the intra-cultivar genetic diversity in ‘Malbec’ grapevines"

### Sheet: Hoja 1
Clonal propagation history shapes the intra-cultivar genetic diversity in ‘Malbec’ grapevines
Luciano Calderón, Nuria Mauri, Claudio Muñoz, Pablo Carbonell-Bejerano, Laura Bree, Cristobal Sola, Sebastian Gomez-Talquenca, Carolina Royo, Javier Ibáñez, Jose Miguel Martinez-Zapater & Diego Lijavetzky
Table S5. Genotypes of the 214 samples included in the final analyses based on 41 SNVs. For each position the reference and alternative alleles are shown.
	Genotypes per SNV
Sample ID	C143-snv1	C143-snv7	MB53-snv3	MB59-snv10	MB59-snv5	C143-snv11	C225-snv1	C225-snv9	MB53-snv4	MB59-snv11	C143-snv13	C225-snv11	MB53-snv5	MB59-snv12	C143-snv14	MB53-snv6	MB59-snv14	MB59-snv9	C143-snv2	C225-snv15	MB53-snv1	MB53-snv7	MB59-snv15	MB53-59-snv2	C143-snv3	C225-snv8	MB53-snv10	MB53-snv8	MB59-snv2	MB53-59-snv3	C143-snv4	C225-snv4	MB53-snv11	MB53-snv9	MB53-59-snv5	C143-snv6	C225-snv6	MB53-snv2	MB59-snv1	MB59-snv4	MB53-59-snv6
mb501_036 (MB53)	C:C	T:T	G:A	T:T	C:C	G:G	G:G	G:G	G:A	C:C	C:C	G:G	C:T	A:A	G:G	C:T	T:T	C:C	C:C	C:C	G:A	A:C	T:T	C:T	T:T	G:G	C:G	A:G	C:C	C:T	T:T	G:G	G:A	C:T	C:G	C:C	T:T	C:T	G:G	C:C	C:T
mb059_071 (MB59)	C:C	T:T	G:G	T:C	C:T	G:G	G:G	G:G	G:G	C:T	C:C	G:G	C:C	A:G	G:G	C:C	T:C	C:G	C:C	C:C	G:G	A:A	T:C	C:T	T:T	G:G	C:C	A:A	C:A	C:T	T:T	G:G	G:G	C:C	C:G	C:C	T:T	C:C	G:A	C:G	C:T
cot143_072 (C143)	C:T	T:C	G:G	T:T	C:C	G:A	G:G	G:G	G:G	C:C	C:T	G:G	C:C	A:A	G:A	C:C	T:T	C:C	C:T	C:C	G:G	A:A	T:T	C:C	T:C	G:G	C:C	A:A	C:C	C:C	T:C	G:G	G:G	C:C	C:C	C:G	T:T	C:C	G:G	C:C	C:C
cot598_073 (C225)	C:C	T:T	G:G	T:T	C:C	G:G	G:A	G:A	G:G	C:C	C:C	G:A	C:C	A:A	G:G	C:C	T:T	C:C	C:C	C:T	G:G	A:A	T:T	C:C	T:T	G:T	C:C	A:A	C:C	C:C	T:T	G:A	G:G	C:C	C:C	C:C	T:C	C:C	G:G	C:C	C:C
Inta6_001	C:C	T:T	G:G	T:T	C:C	G:G	G:G	G:G	G:A	C:C	C:C	G:G	C:C	A:A	G:G	C:C	T:T	C:C	C:C	C:C	G:G	A:A	T:T	C:T	T:T	G:G	C:C	A:A	C:C	C:T	T:T	G:G	G:G	C:C	C:G	C:C	T:T	C:C	G:G	C:C	C:T
Inta7_002	C:C	T:T	G:G	T:T	C:C	G:G	G:G	G:G	G:G	C:C	C:C	G:G	C:C	A:A	G:G	C:C	T:T	C:C	C:C	C:C	G:G	A:A	T:T	C:T	T:T	G:G	C:C	A:A	C:C	C:T	T:T	G:G	G:G	C:C	C:G	C:C	T:T	C:C	G:G	C:C	C:T
Inta8_003	C:C	T:T	G:G	T:T	C:C	G:G	G:G	G:G	G:G	C:C	C:C	G:G	C:C	A:A	G:G	C:C	T:T	C:C	C:C	C:C	G:G	A:A	T:T	C:T	T:T	G:G	C:C	A:A	C:C	C:T	T:T	G:G	G:G	C:C	C:G	C:C	T:T	C:C	G:G	C:C	C:T
Inta5_004	C:C	T:T	G:G	T:T	C:C	G:G	G:G	G:G	G:G	C:C	C:C	G:G	C:C	A:A	G:G	C:C	T:T	C:C	C:C	C:C	G:G	A:A	T:T	C:T	T:T	G:G	C:C	A:A	C:C	C:T	T:T	G:G	G:G	C:C	C:G	C:C	T:T	C:C	G:G	C:C	C:T
Inta3_005	C:C	T:T	G:G	T:T	C:C	G:G	G:G	G:G	G:G	C:C	C:C	G:G	C:C	A:A	G:G	C:C	T:T	C:C	C:C	C:C	G:G	A:A	T:T	C:T	T:T	G:G	C:C	A:A	C:C	C:T	T:T	G:G	G:G	C:C	C:G	C:C	T:T	C:C	G:G	C:C	C:T
Inta19_006	C:C	T:T	G:G	T:T	C:C	G:G	G:G	G:A	G:G	C:C	C:C	G:A	C:C	A:A	G:G	C:C	T:T	C:C	C:C	C:T	G:G	A:A	T:T	C:C	T:T	G:G	C:C	A:A	C:C	C:C	T:T	G:G	G:G	C:C	C:C	C:C	T:T	C:C	G:G	C:C	C:C
Inta10_007	C:C	T:T	G:G	T:T	C:C	G:G	G:G	G:G	G:G	C:C	C:C	G:G	C:C	A:A	G:G	C:C	T:T	C:C	C:C	C:C	G:G	A:A	T:T	C:T	T:T	G:G	C:C	A:A	C:C	C:T	T:T	G:G	G:G	C:C	C:G	C:C	T:T	C:C	G:G	C:C	C:T
Inta2_008	C:C	T:T	G:G	T:T	C:C	G:G	G:G	G:G	G:G	C:C	C:C	G:G	C:C	A:A	G:G	C:C	T:T	C:C	C:C	C:C	G:G	A:A	T:T	C:T	T:T	G:G	C:C	A:A	C:C	C:T	T:T	G:G	G:G	C:C	C:G	C:C	T:T	C:C	G:G	C:C	C:T
Inta20_009	C:C	T:T	G:G	T:T	C:C	G:G	G:G	G:G	G:A	C:C	C:C	G:G	C:C	A:A	G:G	C:C	T:T	C:C	C:C	C:C	G:G	A:C	T:T	C:T	T:T	G:G	C:C	A:A	C:C	C:T	T:T	G:G	G:G	C:C	C:G	C:C	T:T	C:C	G:G	C:C	C:T
Inta4_010	C:C	T:T	G:G	T:T	C:C	G:G	G:G	G:G	G:G	C:C	C:C	G:G	C:C	A:A	G:G	C:C	T:T	C:C	C:C	C:C	G:G	A:A	T:T	C:T	T:T	G:G	C:C	A:A	C:C	C:T	T:T	G:G	G:G	C:C	C:G	C:C	T:T	C:C	G:G	C:C	C:T
Inta14_011	C:C	T:T	G:G	T:T	C:C	G:G	G:G	G:G	G:G	C:C	C:C	G:G	C:C	A:A	G:G	C:C	T:T	C:C	C:C	C:C	G:G	A:A	T:T	C:C	T:T	G:G	C:C	A:A	C:C	C:C	T:T	G:G	G:G	C:C	C:C	C:C	T:T	C:C	G:G	C:C	C:C
Inta17_012	C:C	T:T	G:G	T:T	C:C	G:G	G:G	G:G	G:A	C:C	C:C	G:G	C:C	A:A	G:G	C:C	T:T	C:C	C:C	C:C	G:G	A:C	T:T	C:T	T:T	G:G	C:C	A:A	C:C	C:T	T:T	G:G	G:G	C:C	C:G	C:C	T:T	C:C	G:G	C:C	C:T
Inta12_013	C:C	T:T	G:G	T:T	C:C	G:G	G:G	G:G	G:A	C:C	C:C	G:G	C:C	A:A	G:G	C:C	T:T	C:C	C:C	C:C	G:G	A:A	T:T	C:T	T:T	G:G	C:C	A:A	C:C	C:T	T:T	G:G	G:G	C:C	C:G	C:C	T:T	C:C	G:G	C:C	C:T
Inta1_014	C:C	T:T	G:G	T:T	C:C	G:G	G:G	G:G	G:G	C:C	C:C	G:G	C:C	A:A	G:G	C:C	T:T	C:C	C:C	C:C	G:G	A:A	T:T	C:T	T:T	G:G	C:C	A:A	C:C	C:T	T:T	G:G	G:G	C:C	C:G	C:C	T:T	C:C	G:G	C:C	C:T
Inta15_015	C:C	T:T	G:G	T:T	C:C	G:G	G:G	G:G	G:G	C:C	C:C	G:G	C:C	A:A	G:G	C:C	T:T	C:C	C:C	C:C	G:G	A:A	T:T	C:T	T:T	G:G	C:C	A:A	C:C	C:T	T:T	G:G	G:G	C:C	C:G	C:C	T:T	C:C	G:G	C:C	C:T
Inta11_016	C:C	T:T	G:G	T:T	C:C	G:G	G:G	G:G	G:A	C:C	C:C	G:G	C:C	A:A	G:G	C:C	T:T	C:C	C:C	C:C	G:G	A:A	T:T	C:T	T:T	G:G	C:C	A:A	C:C	C:T	T:T	G:G	G:G	C:C	C:G	C:C	T:T	C:C	G:G	C:C	C:T
Inta13_017	C:C	T:T	G:G	T:T	C:C	G:A	G:G	G:G	G:G	C:C	C:C	G:G	C:C	A:A	G:G	C:C	T:T	C:C	C:T	C:C	G:G	A:A	T:T	C:C	T:T	G:G	C:C	A:A	C:C	C:C	T:T	G:G	G:G	C:C	C:C	C:G	T:T	C:C	G:G	C:C	C:C
Inta18_018	C:C	T:T	G:G	T:T	C:C	G:G	G:G	G:G	G:G	C:C	C:C	G:G	C:C	A:A	G:G	C:C	T:T	C:C	C:C	C:C	G:G	A:A	T:T	C:T	T:T	G:G	C:C	A:A	C:C	C:T	T:T	G:G	G:G	C:C	C:G	C:C	T:T	C:C	G:G	C:C	C:T
Inta16_019	C:C	T:T	G:G	T:T	C:C	G:G	G:G	G:G	G:A	C:C	C:C	G:G	C:C	A:A	G:G	C:C	T:T	C:C	C:C	C:C	G:G	A:A	T:T	C:T	T:T	G:G	C:C	A:A	C:C	C:T	T:T	G:G	G:G	C:C	C:G	C:C	T:T	C:C	G:G	C:C	C:T
Inta9_020	C:C	T:T	G:G	T:T	C:C	G:G	G:G	G:G	G:G	C:C	C:C	G:G	C:C	A:A	G:G	C:C	T:T	C:C	C:C	C:C	G:G	A:A	T:T	C:T	T:T	G:G	C:C	A:A	C:C	C:T	T:T	G:G	G:G	C:C	C:G	C:C	T:T	C:C	G:G	C:C	C:T
RN5_021	C:C	T:T	G:G	T:T	C:C	G:G	G:G	G:G	G:A	C:C	C:C	G:G	C:C	A:A	G:G	C:C	T:T	C:C	C:C	C:C	G:G	A:C	T:T	C:T	T:T	G:G	C:C	A:A	C:C	C:T	T:T	G:G	G:G	C:C	C:G	C:C	T:T	C:C	G:G	C:C	C:T
Cantu35_022	C:C	T:T	G:G	T:T	C:C	G:G	G:G	G:G	G:G	C:C	C:C	G:G	C:C	A:A	G:G	C:C	T:T	C:C	C:C	C:C	G:G	A:A	T:T	C:C	T:T	G:G	C:C	A:A	C:C	C:C	T:T	G:G	G:G	C:C	C:C	C:C	T:T	C:C	G:G	C:C	C:C
RN1_024	C:C	T:T	G:G	T:T	C:C	G:G	G:G	G:G	G:G	C:C	C:C	G:G	C:C	A:A	G:G	C:C	T:T	C:C	C:C	C:C	G:G	A:A	T:T	C:T	T:T	G:G	C:C	A:A	C:C	C:T	T:T	G:G	G:G	C:C	C:G	C:C	T:T	C:C	G:G	C:C	C:T
RN4_025	C:C	T:T	G:G	T:T	C:C	G:G	G:G	G:G	G:A	C:C	C:C	G:G	C:C	A:A	G:G	C:C	T:T	C:C	C:C	C:C	G:G	A:A	T:T	C:T	T:T	G:G	C:C	A:A	C:C	C:T	T:T	G:G	G:G	C:C	C:G	C:C	T:T	C:C	G:G	C:C	C:T
RN3_026	C:C	T:T	G:G	T:T	C:C	G:G	G:G	G:G	G:G	C:C	C:C	G:G	C:C	A:A	G:G	C:C	T:T	C:C	C:C	C:C	G:G	A:A	T:T	C:T	T:T	G:G	C:C	A:A	C:C	C:T	T:T	G:G	G:G	C:C	C:G	C:C	T:T	C:C	G:G	C:C	C:T
Cantu38_027	C:C	T:T	G:G	T:T	C:C	G:G	G:G	G:G	G:A	C:C	C:C	G:G	C:C	A:A	G:G	C:C	T:T	C:C	C:C	C:C	G:G	A:A	T:T	C:T	T:T	G:G	C:C	A:A	C:C	C:T	T:T	G:G	G:G	C:C	C:G	C:C	T:T	C:C	G:G	C:C	C:T
Cantu2_028	C:C	T:T	G:G	T:T	C:C	G:G	G:G	G:G	G:A	C:C	C:C	G:G	C:C	A:A	G:G	C:C	T:T	C:C	C:C	C:C	G:G	A:C	T:T	C:T	T:T	G:G	C:C	A:A	C:C	C:T	T:T	G:G	G:G	C:C	C:G	C:C	T:T	C:C	G:G	C:C	C:T
cot46_029	C:C	T:T	G:G	T:T	C:C	G:G	G:G	G:A	G:G	C:C	C:C	G:A	C:C	A:A	G:G	C:C	T:T	C:C	C:C	C:T	G:G	A:A	T:T	C:C	T:T	G:G	C:C	A:A	C:C	C:C	T:T	G:G	G:G	C:C	C:C	C:C	T:T	C:C	G:G	C:C	C:C
cot42_030	C:C	T:T	G:G	T:T	C:C	G:G	G:G	G:G	G:G	C:C	C:C	G:G	C:C	A:A	G:G	C:C	T:T	C:C	C:C	C:C	G:G	A:A	T:T	C:C	T:T	G:G	C:C	A:A	C:C	C:C	T:T	G:G	G:G	C:C	C:C	C:C	T:T	C:C	G:G	C:C	C:C
cot596_031	C:C	T:T	G:G	T:T	C:C	G:G	G:G	G:G	G:G	C:C	C:C	G:G	C:C	A:A	G:G	C:C	T:T	C:C	C:C	C:C	G:G	A:A	T:T	C:C	T:T	G:G	C:C	A:A	C:C	C:C	T:T	G:G	G:G	C:C	C:C	C:C	T:T	C:C	G:G	C:C	C:C
cot595_032	C:C	T:T	G:G	T:T	C:C	G:G	G:G	G:A	G:G	C:C	C:C	G:A	C:C	A:A	G:G	C:C	T:T	C:C	C:C	C:T	G:G	A:A	T:T	C:C	T:T	G:G	C:C	A:A	C:C	C:C	T:T	G:G	G:G	C:C	C:C	C:C	T:T	C:C	G:G	C:C	C:C
cot598_033	C:C	T:T	G:G	T:T	C:C	G:G	G:G	G:G	G:G	C:C	C:C	G:G	C:C	A:A	G:G	C:C	T:T	C:C	C:C	C:C	G:G	A:A	T:T	C:C	T:T	G:G	C:C	A:A	C:C	C:C	T:T	G:G	G:G	C:C	C:C	C:C	T:T	C:C	G:G	C:C	C:C
mbCarle_034	C:C	T:T	G:G	T:T	C:C	G:G	G:G	G:G	G:A	C:C	C:C	G:G	C:C	A:A	G:G	C:C	T:T	C:C	C:C	C:C	G:G	A:C	T:T	C:T	T:T	G:G	C:C	A:A	C:C	C:T	T:T	G:G	G:G	C:C	C:G	C:C	T:T	C:C	G:G	C:C	C:T
mbRibau_035	C:C	T:T	G:G	T:T	C:C	G:G	G:G	G:G	G:G	C:C	C:C	G:G	C:C	A:A	G:G	C:C	T:T	C:C	C:C	C:C	G:G	A:A	T:T	C:T	T:T	G:G	C:C	A:A	C:C	C:T	T:T	G:G	G:G	C:C	C:G	C:C	T:T	C:C	G:G	C:C	C:T
mb502_037	C:C	T:T	G:G	T:T	C:C	G:G	G:G	G:G	G:G	C:C	C:C	G:G	C:C	A:A	G:G	C:C	T:T	C:C	C:C	C:C	G:G	A:A	T:T	C:C	T:T	G:G	C:C	A:A	C:C	C:C	T:T	G:G	G:G	C:C	C:C	C:C	T:T	C:C	G:G	C:C	C:C
mb503_038	C:C	T:T	G:G	T:T	C:C	G:G	G:G	G:G	G:A	C:C	C:C	G:G	C:C	A:A	G:G	C:C	T:T	C:C	C:C	C:C	G:G	A:A	T:T	C:T	T:T	G:G	C:C	A:A	C:C	C:T	T:T	G:G	G:G	C:C	C:G	C:C	T:T	C:C	G:G	C:C	C:T
mb504_039	C:C	T:T	G:G	T:T	C:C	G:G	G:G	G:G	G:G	C:C	C:C	G:G	C:C	A:A	G:G	C:C	T:T	C:C	C:C	C:C	G:G	A:A	T:T	C:T	T:T	G:G	C:C	A:A	C:C	C:T	T:T	G:G	G:G	C:C	C:G	C:C	T:T	C:C	G:G	C:C	C:T
mb505_040	C:C	T:T	G:G	T:T	C:C	G:A	G:G	G:G	G:G	C:C	C:C	G:G	C:C	A:A	G:G	C:C	T:T	C:C	C:T	C:C	G:G	A:A	T:T	C:C	T:T	G:G	C:C	A:A	C:C	C:C	T:T	G:G	G:G	C:C	C:C	C:G	T:T	C:C	G:G	C:C	C:C
mbBelas_041	C:C	T:T	G:G	T:T	C:C	G:G	G:G	G:G	G:G	C:C	C:C	G:G	C:C	A:A	G:G	C:C	T:T	C:C	C:C	C:C	G:G	A:A	T:T	C:T	T:T	G:G	C:C	A:A	C:C	C:T	T:T	G:G	G:G	C:C	C:G	C:C	T:T	C:C	G:G	C:C	C:T
mbNort_042	C:C	T:T	G:G	T:T	C:C	G:G	G:G	G:G	G:G	C:C	C:C	G:G	C:C	A:A	G:G	C:C	T:T	C:C	C:C	C:C	G:G	A:A	T:T	C:T	T:T	G:G	C:C	A:A	C:C	C:T	T:T	G:G	G:G	C:C	C:G	C:C	T:T	C:C	G:G	C:C	C:T
mbFlich_043	C:C	T:T	G:G	T:T	C:C	G:G	G:G	G:G	G:G	C:C	C:C	G:G	C:C	A:A	G:G	C:C	T:T	C:C	C:C	C:C	G:G	A:A	T:T	C:T	T:T	G:G	C:C	A:A	C:C	C:T	T:T	G:G	G:G	C:C	C:G	C:C	T:T	C:C	G:G	C:C	C:T
mbSalo_044	C:C	T:T	G:G	T:T	C:C	G:G	G:G	G:G	G:G	C:C	C:C	G:G	C:C	A:A	G:G	C:C	T:T	C:C	C:C	C:C	G:G	A:A	T:T	C:C	T:T	G:G	C:C	A:A	C:C	C:C	T:T	G:G	G:G	C:C	C:C	C:C	T:T	C:C	G:G	C:C	C:C
mbCelia_045	C:C	T:T	G:G	T:T	C:C	G:G	G:G	G:G	G:G	C:C	C:C	G:G	C:C	A:A	G:G	C:C	T:T	C:C	C:C	C:C	G:G	A:A	T:T	C:T	T:T	G:G	C:C	A:A	C:C	C:T	T:T	G:G	G:G	C:C	C:G	C:C	T:T	C:C	G:G	C:C	C:T
mb506_046	C:C	T:T	G:G	T:T	C:C	G:G	G:G	G:G	G:G	C:C	C:C	G:G	C:C	A:A	G:G	C:C	T:T	C:C	C:C	C:C	G:G	A:A	T:T	C:T	T:T	G:G	C:C	A:A	C:C	C:T	T:T	G:G	G:G	C:C	C:G	C:C	T:T	C:C	G:G	C:C	C:T
mb507_047	C:C	T:T	G:G	T:T	C:C	G:G	G:G	G:G	G:G	C:C	C:C	G:G	C:C	A:A	G:G	C:C	T:T	C:C	C:C	C:C	G:G	A:A	T:T	C:T	T:T	G:G	C:C	A:A	C:C	C:T	T:T	G:G	G:G	C:C	C:G	C:C	T:T	C:C	G:G	C:C	C:T
mb508_048	C:C	T:T	G:G	T:T	C:C	G:G	G:G	G:G	G:G	C:C	C:C	G:G	C:C	A:A	G:G	C:C	T:T	C:C	C:C	C:C	G:G	A:A	T:T	C:T	T:T	G:G	C:C	A:A	C:C	C:T	T:T	G:G	G:G	C:C	C:G	C:C	T:T	C:C	G:G	C:C	C:T
mb509_049	C:C	T:T	G:G	T:T	C:C	G:G	G:G	G:G	G:G	C:C	C:C	G:G	C:C	A:A	G:G	C:C	T:T	C:C	C:C	C:C	G:G	A:A	T:T	C:C	T:T	G:G	C:C	A:A	C:C	C:C	T:T	G:G	G:G	C:C	C:C	C:C	T:T	C:C	G:G	C:C	C:C
mb510_050	C:C	T:T	G:G	T:T	C:C	G:G	G:G	G:G	G:G	C:C	C:C	G:G	C:C	A:A	G:G	C:C	T:T	C:C	C:C	C:C	G:G	A:A	T:T	C:T	T:T	G:G	C:C	A:A	C:C	C:T	T:T	G:G	G:G	C:C	C:G	C:C	T:T	C:C	G:G	C:C	C:T
mb136N_051	C:C	T:T	G:G	T:T	C:C	G:G	G:G	G:G	G:G	C:C	C:C	G:G	C:C	A:A	G:G	C:C	T:T	C:C	C:C	C:C	G:G	A:A	T:T	C:C	T:T	G:G	C:C	A:A	C:A	C:C	T:T	A:A	G:G	C:C	C:C	C:C	T:T	C:C	G:G	C:C	C:C
mb136S_052	C:C	T:T	G:G	T:T	C:C	G:G	G:G	G:G	G:G	C:C	C:C	G:G	C:C	A:A	G:G	C:C	T:T	C:C	C:C	C:C	G:G	A:A	T:T	C:C	T:T	G:G	C:C	A:A	C:A	C:C	T:T	A:A	G:G	C:C	C:C	C:C	T:T	C:C	G:G	C:C	C:C
mbLujan_053	C:C	T:T	G:G	T:T	C:C	G:G	G:G	G:G	G:G	C:C	C:C	G:G	C:C	A:A	G:G	C:C	T:T	C:C	C:C	C:C	G:G	A:A	T:T	C:C	T:T	G:G	C:C	A:A	C:A	C:C	T:T	A:A	G:G	C:C	C:C	C:C	T:T	C:C	G:G	C:C	C:C
mbTapiz_054	C:C	T:T	G:G	T:T	C:C	G:G	G:G	G:G	G:G	C:C	C:C	G:G	C:C	A:A	G:G	C:C	T:T	C:C	C:C	C:C	G:G	A:A	T:T	C:C	T:T	G:G	C:C	A:A	C:A	C:C	T:T	A:A	G:G	C:C	C:C	C:C	T:T	C:C	G:G	C:C	C:C
mbCamp_057	C:C	T:T	G:G	T:T	C:C	G:G	G:G	G:G	G:G	C:C	C:C	G:G	C:C	A:A	G:G	C:C	T:T	C:C	C:C	C:C	G:G	A:A	T:T	C:T	T:T	G:G	C:C	A:A	C:C	C:T	T:T	G:G	G:G	C:C	C:G	C:C	T:T	C:C	G:G	C:C	C:T
mb511_058	C:C	T:T	G:G	T:T	C:C	G:G	G:G	G:G	G:A	C:C	C:C	G:G	C:C	A:A	G:G	C:C	T:T	C:C	C:C	C:C	G:G	A:A	T:T	C:T	T:T	G:G	C:C	A:A	C:C	C:T	T:T	G:G	G:G	C:C	C:G	C:C	T:T	C:C	G:G	C:C	C:T
mb512_059	C:C	T:T	G:G	T:T	C:C	G:G	G:G	G:G	G:G	C:C	C:C	G:G	C:C	A:A	G:G	C:C	T:T	C:C	C:C	C:C	G:G	A:A	T:T	C:T	T:T	G:G	C:C	A:A	C:C	C:T	T:T	G:G	G:G	C:C	C:G	C:C	T:T	C:C	G:G	C:C	C:T
mb513_060	C:C	T:T	G:G	T:T	C:C	G:G	G:G	G:G	G:A	C:C	C:C	G:G	C:C	A:A	G:G	C:C	T:T	C:C	C:C	C:C	G:G	A:C	T:T	C:T	T:T	G:G	C:C	A:A	C:C	C:T	T:T	G:G	G:G	C:C	C:G	C:C	T:T	C:C	G:G	C:C	C:T
mb514_061	C:C	T:T	G:G	T:T	C:C	G:G	G:G	G:G	G:A	C:C	C:C	G:G	C:C	A:A	G:G	C:C	T:T	C:C	C:C	C:C	G:G	A:A	T:T	C:T	T:T	G:G	C:C	A:A	C:C	C:T	T:T	G:G	G:G	C:C	C:G	C:C	T:T	C:C	G:G	C:C	C:T
mb515_062	C:C	T:T	G:G	T:T	C:C	G:G	G:G	G:G	G:G	C:C	C:C	G:G	C:C	A:A	G:G	C:C	T:T	C:C	C:C	C:C	G:G	A:A	T:T	C:T	T:T	G:G	C:C	A:A	C:C	C:T	T:T	G:G	G:G	C:C	C:G	C:C	T:T	C:C	G:G	C:C	C:T
mb711_063	C:C	T:T	G:G	T:T	C:C	G:G	G:G	G:G	G:A	C:C	C:C	G:G	C:C	A:A	G:G	C:C	T:T	C:C	C:C	C:C	G:G	A:A	T:T	C:T	T:T	G:G	C:C	A:A	C:C	C:T	T:T	G:G	G:G	C:C	C:G	C:C	T:T	C:C	G:G	C:C	C:T
mb712_064	C:C	T:T	G:G	T:T	C:C	G:A	G:G	G:G	G:G	C:C	C:C	G:G	C:C	A:A	G:G	C:C	T:T	C:C	C:T	C:C	G:G	A:A	T:T	C:C	T:T	G:G	C:C	A:A	C:C	C:C	T:T	G:G	G:G	C:C	C:C	C:G	T:T	C:C	G:G	C:C	C:C
mb713_065	C:C	T:T	G:G	T:T	C:C	G:G	G:G	G:G	G:A	C:C	C:C	G:G	C:C	A:A	G:G	C:C	T:T	C:C	C:C	C:C	G:G	A:C	T:T	C:T	T:T	G:G	C:C	A:A	C:C	C:T	T:T	G:G	G:G	C:C	C:G	C:C	T:T	C:C	G:G	C:C	C:T
mb714_066	C:C	T:T	G:G	T:T	C:C	G:G	G:G	G:G	G:G	C:C	C:C	G:G	C:C	A:A	G:G	C:C	T:T	C:C	C:C	C:C	G:G	A:A	T:T	C:T	T:T	G:G	C:C	A:A	C:C	C:T	T:T	G:G	G:G	C:C	C:G	C:C	T:T	C:C	G:G	C:C	C:T
mb715_067	C:C	T:T	G:G	T:T	C:C	G:G	G:G	G:G	G:G	C:C	C:C	G:G	C:C	A:A	G:G	C:C	T:T	C:C	C:C	C:C	G:G	A:A	T:T	C:T	T:T	G:G	C:C	A:A	C:C	C:T	T:T	G:G	G:G	C:C	C:G	C:C	T:T	C:C	G:G	C:C	C:T
mb053_070	C:C	T:T	G:G	T:T	C:C	G:G	G:G	G:G	G:G	C:C	C:C	G:G	C:C	A:A	G:G	C:C	T:T	C:C	C:C	C:C	G:G	A:A	T:T	C:T	T:T	G:G	C:C	A:A	C:C	C:C	T:T	G:G	G:G	C:C	C:C	C:C	T:T	C:C	G:G	C:C	C:C
Esp217_225	C:C	T:T	G:G	T:T	C:C	G:G	G:G	G:G	G:G	C:C	C:C	G:G	C:C	A:A	G:G	C:C	T:T	C:C	C:C	C:C	G:G	A:A	T:T	C:C	T:T	G:G	C:C	A:A	C:C	C:C	T:T	G:G	G:G	C:C	C:C	C:C	T:T	C:C	G:G	C:C	C:C
Vflo_074	C:C	T:T	G:G	T:T	C:C	G:G	G:G	G:G	G:G	C:C	C:C	G:G	C:C	A:A	G:G	C:C	T:T	C:C	C:C	C:C	G:G	A:A	T:T	C:C	T:T	G:G	C:C	A:A	C:C	C:C	T:T	G:G	G:G	C:C	C:C	C:C	T:T	C:C	G:G	C:C	C:C
Vflo_075	C:C	T:T	G:G	T:T	C:C	G:G	G:G	G:G	G:G	C:C	C:C	G:G	C:C	A:A	G:G	C:C	T:T	C:C	C:C	C:C	G:G	A:A	T:T	C:T	T:T	G:G	C:C	A:A	C:C	C:T	T:T	G:G	G:G	C:C	C:G	C:C	T:T	C:C	G:G	C:C	C:T
Vflo_076	C:C	T:T	G:G	T:T	C:C	G:A	G:G	G:G	G:G	C:C	C:C	G:G	C:C	A:A	G:G	C:C	T:T	C:C	C:T	C:C	G:G	A:A	T:T	C:C	T:T	G:G	C:C	A:A	C:C	C:C	T:T	G:G	G:G	C:C	C:C	C:G	T:T	C:C	G:G	C:C	C:C
Vflo_077	C:C	T:T	G:G	T:T	C:C	G:G	G:G	G:G	G:G	C:C	C:C	G:G	C:C	A:A	G:G	C:C	T:T	C:C	C:C	C:C	G:G	A:A	T:T	C:T	T:T	G:G	C:C	A:A	C:C	C:T	T:T	G:G	G:G	C:C	C:G	C:C	T:T	C:C	G:G	C:C	C:T
Vflo_078	C:C	T:T	G:G	T:T	C:C	G:G	G:G	G:G	G:G	C:C	C:C	G:G	C:C	A:A	G:G	C:C	T:T	C:C	C:C	C:C	G:G	A:A	T:T	C:T	T:T	G:G	C:C	A:A	C:C	C:T	T:T	G:G	G:G	C:C	C:G	C:C	T:T	C:C	G:G	C:C	C:T
Vflo_079	C:C	T:T	G:G	T:T	C:C	G:G	G:G	G:G	G:G	C:C	C:C	G:G	C:C	A:A	G:G	C:C	T:T	C:C	C:C	C:C	G:G	A:A	T:T	C:C	T:T	G:G	C:C	A:A	C:C	C:C	T:T	G:G	G:G	C:C	C:C	C:C	T:T	C:C	G:G	C:C	C:C
Vflo_080	C:C	T:T	G:G	T:T	C:C	G:G	G:G	G:G	G:A	C:C	C:C	G:G	C:T	A:A	G:G	C:T	T:T	C:C	C:C	C:C	G:A	A:C	T:T	C:T	T:T	G:G	C:G	A:G	C:C	C:T	T:T	G:G	G:A	C:T	C:G	C:C	T:T	C:C	G:G	C:C	C:T
Vflo_081	C:C	T:T	G:G	T:T	C:C	G:G	G:G	G:G	G:G	C:C	C:C	G:G	C:C	A:A	G:G	C:C	T:T	C:C	C:C	C:C	G:G	A:A	T:T	C:T	T:T	G:G	C:C	A:A	C:C	C:T	T:T	G:G	G:G	C:C	C:G	C:C	T:T	C:C	G:G	C:C	C:T
Vflo_083	C:C	T:T	G:G	T:T	C:C	G:G	G:G	G:G	G:G	C:C	C:C	G:G	C:C	A:A	G:G	C:C	T:T	C:C	C:C	C:C	G:G	A:A	T:T	C:T	T:T	G:G	C:C	A:A	C:C	C:T	T:T	G:G	G:G	C:C	C:G	C:C	T:T	C:C	G:G	C:C	C:T
Vflo_084	C:C	T:T	G:G	T:T	C:C	G:G	G:G	G:G	G:A	C:C	C:C	G:G	C:C	A:A	G:G	C:C	T:T	C:C	C:C	C:C	G:G	A:C	T:T	C:T	T:T	G:G	C:C	A:A	C:C	C:T	T:T	G:G	G:G	C:C	C:G	C:C	T:T	C:C	G:G	C:C	C:T
Vflo_085	C:C	T:T	G:G	T:T	C:C	G:G	G:G	G:G	G:G	C:C	C:C	G:G	C:C	A:A	G:G	C:C	T:T	C:C	C:C	C:C	G:G	A:A	T:T	C:C	T:T	G:G	C:C	A:A	C:C	C:C	T:T	G:G	G:G	C:C	C:C	C:C	T:T	C:C	G:G	C:C	C:C
Vflo_086	C:C	T:T	G:G	T:T	C:C	G:G	G:G	G:G	G:G	C:C	C:C	G:G	C:C	A:A	G:G	C:C	T:T	C:C	C:C	C:C	G:G	A:A	T:T	C:T	T:T	G:G	C:C	A:A	C:C	C:T	T:T	G:G	G:G	C:C	C:G	C:C	T:T	C:C	G:G	C:C	C:T
Vflo_087	C:C	T:T	G:G	T:T	C:C	G:G	G:G	G:G	G:G	C:C	C:C	G:G	C:C	A:A	G:G	C:C	T:T	C:C	C:C	C:C	G:G	A:A	T:T	C:C	T:T	G:G	C:C	A:A	C:C	C:C	T:T	G:G	G:G	C:C	C:C	C:C	T:T	C:C	G:G	C:C	C:C
Vflo_088	C:C	T:T	G:G	T:T	C:C	G:G	G:G	G:G	G:A	C:C	C:C	G:G	C:C	A:A	G:G	C:C	T:T	C:C	C:C	C:C	G:G	A:A	T:T	C:T	T:T	G:G	C:C	A:A	C:C	C:T	T:T	G:G	G:G	C:C	C:G	C:C	T:T	C:C	G:G	C:C	C:T
Vflo_089	C:C	T:T	G:G	T:T	C:C	G:G	G:G	G:G	G:G	C:C	C:C	G:G	C:C	A:A	G:G	C:C	T:T	C:C	C:C	C:C	G:G	A:A	T:T	C:C	T:T	G:G	C:C	A:A	C:C	C:C	T:T	G:G	G:G	C:C	C:C	C:C	T:T	C:C	G:G	C:C	C:C
Vflo_090	C:C	T:T	G:G	T:T	C:C	G:A	G:G	G:G	G:G	C:C	C:C	G:G	C:C	A:A	G:G	C:C	T:T	C:C	C:T	C:C	G:G	A:A	T:T	C:C	T:T	G:G	C:C	A:A	C:C	C:C	T:T	G:G	G:G	C:C	C:C	C:G	T:T	C:C	G:G	C:C	C:C
Vflo_091	C:C	T:T	G:G	T:T	C:C	G:G	G:G	G:G	G:G	C:C	C:C	G:G	C:C	A:A	G:G	C:C	T:T	C:C	C:C	C:C	G:G	A:A	T:T	C:T	T:T	G:G	C:C	A:A	C:C	C:T	T:T	G:G	G:G	C:C	C:G	C:C	T:T	C:C	G:G	C:C	C:T
Vflo_092	C:C	T:T	G:G	T:T	C:C	G:G	G:G	G:G	G:A	C:C	C:C	G:G	C:C	A:A	G:G	C:C	T:T	C:C	C:C	C:C	G:G	A:A	T:T	C:T	T:T	G:G	C:C	A:A	C:C	C:T	T:T	G:G	G:G	C:C	C:G	C:C	T:T	C:C	G:G	C:C	C:T
Vflo_093	C:C	T:T	G:G	T:T	C:C	G:G	G:G	G:G	G:G	C:C	C:C	G:G	C:C	A:A	G:G	C:C	T:T	C:C	C:C	C:C	G:G	A:A	T:T	C:T	T:T	G:G	C:C	A:A	C:C	C:T	T:T	G:G	G:G	C:C	C:G	C:C	T:T	C:C	G:G	C:C	C:T
Vflo_094	C:C	T:T	G:G	T:T	C:C	G:G	G:G	G:G	G:G	C:C	C:C	G:G	C:C	A:A	G:G	C:C	T:T	C:C	C:C	C:C	G:G	A:A	T:T	C:T	T:T	G:G	C:C	A:A	C:C	C:T	T:T	G:G	G:G	C:C	C:G	C:C	T:T	C:C	G:G	C:C	C:T
Vflo_095	C:C	T:T	G:G	T:T	C:C	G:G	G:G	G:G	G:G	C:C	C:C	G:G	C:C	A:A	G:G	C:C	T:T	C:C	C:C	C:C	G:G	A:A	T:T	C:C	T:T	G:G	C:C	A:A	C:C	C:C	T:T	G:G	G:G	C:C	C:C	C:C	T:T	C:C	G:G	C:C	C:C
Vflo_096	C:C	T:T	G:G	T:T	C:C	G:G	G:G	G:G	G:G	C:C	C:C	G:G	C:C	A:A	G:G	C:C	T:T	C:C	C:C	C:C	G:G	A:A	T:T	C:T	T:T	G:G	C:C	A:A	C:C	C:T	T:T	G:G	G:G	C:C	C:G	C:C	T:T	C:C	G:G	C:C	C:T
Vflo_097	C:C	T:T	G:G	T:T	C:C	G:A	G:G	G:G	G:G	C:C	C:C	G:G	C:C	A:A	G:G	C:C	T:T	C:C	C:T	C:C	G:G	A:A	T:T	C:C	T:T	G:G	C:C	A:A	C:C	C:C	T:T	G:G	G:G	C:C	C:C	C:G	T:T	C:C	G:G	C:C	C:C
Vflo_098	C:C	T:T	G:G	T:T	C:C	G:G	G:G	G:G	G:A	C:C	C:C	G:G	C:C	A:A	G:G	C:C	T:T	C:C	C:C	C:C	G:G	A:C	T:T	C:T	T:T	G:G	C:C	A:A	C:C	C:T	T:T	G:G	G:G	C:C	C:G	C:C	T:T	C:C	G:G	C:C	C:T
Vflo_099	C:C	T:T	G:G	T:T	C:C	G:G	G:G	G:G	G:A	C:C	C:C	G:G	C:C	A:A	G:G	C:C	T:T	C:C	C:C	C:C	G:G	A:A	T:T	C:T	T:T	G:G	C:C	A:A	C:C	C:T	T:T	G:G	G:G	C:C	C:G	C:C	T:T	C:C	G:G	C:C	C:T
Vflo_100	C:C	T:T	G:G	T:T	C:C	G:G	G:G	G:G	G:A	C:C	C:C	G:G	C:T	A:A	G:G	C:T	T:T	C:C	C:C	C:C	G:A	A:C	T:T	C:T	T:T	G:G	C:G	A:G	C:C	C:T	T:T	G:G	G:A	C:T	C:G	C:C	T:T	C:C	G:G	C:C	C:T
Vflo_101	C:C	T:T	G:G	T:T	C:C	G:G	G:G	G:G	G:A	C:C	C:C	G:G	C:C	A:A	G:G	C:C	T:T	C:C	C:C	C:C	G:G	A:C	T:T	C:T	T:T	G:G	C:C	A:A	C:C	C:T	T:T	G:G	G:G	C:C	C:G	C:C	T:T	C:C	G:G	C:C	C:T
Vflo_102	C:C	T:T	G:G	T:T	C:C	G:G	G:G	G:G	G:G	C:C	C:C	G:G	C:C	A:A	G:G	C:C	T:T	C:C	C:C	C:C	G:G	A:A	T:T	C:T	T:T	G:G	C:C	A:A	C:C	C:C	T:T	G:G	G:G	C:C	C:C	C:C	T:T	C:C	G:G	C:C	C:C
Vflo_103	C:C	T:T	G:G	T:T	C:C	G:G	G:G	G:G	G:G	C:C	C:C	G:G	C:C	A:A	G:G	C:C	T:T	C:C	C:C	C:C	G:G	A:A	T:T	C:T	T:T	G:G	C:C	A:A	C:C	C:T	T:T	G:G	G:G	C:C	C:G	C:C	T:T	C:C	G:G	C:C	C:T
Perd_104	C:C	T:T	G:G	T:T	C:C	G:G	G:G	G:G	G:G	C:C	C:C	G:G	C:C	A:A	G:G	C:C	T:T	C:C	C:C	C:C	G:G	A:A	T:T	C:T	T:T	G:G	C:C	A:A	C:C	C:T	T:T	G:G	G:G	C:C	C:G	C:C	T:T	C:C	G:G	C:C	C:T
Perd_105	C:C	T:T	G:G	T:T	C:C	G:G	G:G	G:G	G:A	C:C	C:C	G:G	C:C	A:A	G:G	C:C	T:T	C:C	C:C	C:C	G:G	A:A	T:T	C:T	T:T	G:G	C:C	A:A	C:C	C:T	T:T	G:G	G:G	C:C	C:G	C:C	T:T	C:C	G:G	C:C	C:T
Perd_106	C:C	T:T	G:G	T:T	C:C	G:G	G:G	G:G	G:G	C:C	C:C	G:G	C:C	A:A	G:G	C:C	T:T	C:C	C:C	C:C	G:G	A:A	T:T	C:C	T:T	G:G	C:C	A:A	C:C	C:C	T:T	G:G	G:G	C:C	C:C	C:C	T:T	C:C	G:G	C:C	C:C
Perd_107	C:C	T:T	G:G	T:T	C:C	G:G	G:G	G:G	G:A	C:C	C:C	G:G	C:T	A:A	G:G	C:T	T:T	C:C	C:C	C:C	G:A	A:C	T:T	C:T	T:T	G:G	C:G	A:G	C:C	C:T	T:T	G:G	G:A	C:T	C:G	C:C	T:T	C:C	G:G	C:C	C:T
Perd_108	C:C	T:T	G:G	T:T	C:C	G:G	G:G	G:G	G:G	C:C	C:C	G:G	C:C	A:A	G:G	C:C	T:T	C:C	C:C	C:C	G:G	A:A	T:T	C:T	T:T	G:G	C:C	A:A	C:C	C:T	T:T	G:G	G:G	C:C	C:G	C:C	T:T	C:C	G:G	C:C	C:T
Perd_109	C:C	T:T	G:G	T:T	C:C	G:G	G:G	G:G	G:G	C:C	C:C	G:G	C:C	A:A	G:G	C:C	T:T	C:C	C:C	C:C	G:G	A:A	T:T	C:T	T:T	G:G	C:C	A:A	C:C	C:T	T:T	G:G	G:G	C:C	C:G	C:C	T:T	C:C	G:G	C:C	C:T
Perd_110	C:C	T:T	G:G	T:T	C:C	G:G	G:G	G:G	G:A	C:C	C:C	G:G	C:C	A:A	G:G	C:C	T:T	C:C	C:C	C:C	G:G	A:C	T:T	C:T	T:T	G:G	C:C	A:A	C:C	C:T	T:T	G:G	G:G	C:C	C:G	C:C	T:T	C:C	G:G	C:C	C:T
Perd_111	C:C	T:T	G:G	T:T	C:C	G:G	G:G	G:G	G:G	C:C	C:C	G:G	C:C	A:A	G:G	C:C	T:T	C:C	C:C	C:C	G:G	A:A	T:T	C:T	T:T	G:G	C:C	A:A	C:C	C:T	T:T	G:G	G:G	C:C	C:G	C:C	T:T	C:C	G:G	C:C	C:T
Perd_112	C:C	T:T	G:G	T:T	C:C	G:G	G:G	G:G	G:G	C:C	C:C	G:G	C:C	A:A	G:G	C:C	T:T	C:C	C:C	C:C	G:G	A:A	T:T	C:C	T:T	G:G	C:C	A:A	C:C	C:C	T:T	G:G	G:G	C:C	C:C	C:C	T:T	C:C	G:G	C:C	C:C
Perd_113	C:C	T:T	G:G	T:T	C:C	G:G	G:G	G:G	G:G	C:C	C:C	G:G	C:C	A:A	G:G	C:C	T:T	C:C	C:C	C:C	G:G	A:A	T:T	C:T	T:T	G:G	C:C	A:A	C:C	C:C	T:T	G:G	G:G	C:C	C:C	C:C	T:T	C:C	G:G	C:C	C:C
Perd_114	C:C	T:T	G:G	T:T	C:C	G:G	G:G	G:G	G:G	C:C	C:C	G:G	C:C	A:A	G:G	C:C	T:T	C:C	C:C	C:C	G:G	A:A	T:T	C:C	T:T	G:G	C:C	A:A	C:C	C:C	T:T	G:G	G:G	C:C	C:C	C:C	T:T	C:C	G:G	C:C	C:C
Perd_115	C:C	T:T	G:G	T:T	C:C	G:G	G:G	G:G	G:A	C:C	C:C	G:G	C:C	A:A	G:G	C:C	T:T	C:C	C:C	C:C	G:G	A:A	T:T	C:T	T:T	G:G	C:C	A:A	C:C	C:T	T:T	G:G	G:G	C:C	C:G	C:C	T:T	C:C	G:G	C:C	C:T
Perd_116	C:C	T:T	G:G	T:T	C:C	G:G	G:G	G:G	G:G	C:C	C:C	G:G	C:C	A:A	G:G	C:C	T:T	C:C	C:C	C:C	G:G	A:A	T:T	C:T	T:T	G:G	C:C	A:A	C:C	C:C	T:T	G:G	G:G	C:C	C:C	C:C	T:T	C:C	G:G	C:C	C:C
Perd_117	C:C	T:T	G:G	T:T	C:C	G:G	G:G	G:G	G:A	C:C	C:C	G:G	C:C	A:A	G:G	C:C	T:T	C:C	C:C	C:C	G:G	A:A	T:T	C:T	T:T	G:G	C:C	A:A	C:C	C:T	T:T	G:G	G:G	C:C	C:G	C:C	T:T	C:C	G:G	C:C	C:T
Perd_118	C:C	T:T	G:G	T:T	C:C	G:G	G:G	G:G	G:G	C:C	C:C	G:G	C:C	A:A	G:G	C:C	T:T	C:C	C:C	C:C	G:G	A:A	T:T	C:C	T:T	G:G	C:C	A:A	C:C	C:C	T:T	G:G	G:G	C:C	C:C	C:C	T:T	C:C	G:G	C:C	C:C
Perd_119	C:C	T:T	G:G	T:T	C:C	G:G	G:G	G:G	G:G	C:C	C:C	G:G	C:C	A:A	G:G	C:C	T:T	C:C	C:C	C:C	G:G	A:A	T:T	C:T	T:T	G:G	C:C	A:A	C:C	C:T	T:T	G:G	G:G	C:C	C:G	C:C	T:T	C:C	G:G	C:C	C:T
Perd_120	C:C	T:T	G:G	T:T	C:C	G:G	G:G	G:G	G:A	C:C	C:C	G:G	C:C	A:A	G:G	C:C	T:T	C:C	C:C	C:C	G:G	A:A	T:T	C:T	T:T	G:G	C:C	A:A	C:C	C:T	T:T	G:G	G:G	C:C	C:G	C:C	T:T	C:C	G:G	C:C	C:T
Perd_121	C:C	T:T	G:G	T:T	C:C	G:G	G:G	G:G	G:G	C:C	C:C	G:G	C:C	A:A	G:G	C:C	T:T	C:G	C:C	C:C	G:G	A:A	T:T	C:T	T:T	G:G	C:C	A:A	C:C	C:T	T:T	G:G	G:G	C:C	C:G	C:C	T:T	C:C	G:G	C:C	C:T
Perd_122	C:C	T:T	G:G	T:T	C:C	G:G	G:G	G:G	G:G	C:C	C:C	G:G	C:C	A:A	G:G	C:C	T:T	C:C	C:C	C:C	G:G	A:A	T:T	C:T	T:T	G:G	C:C	A:A	C:C	C:T	T:T	G:G	G:G	C:C	C:G	C:C	T:T	C:C	G:G	C:C	C:T
Perd_123	C:C	T:T	G:G	T:T	C:C	G:G	G:G	G:G	G:A	C:C	C:C	G:G	C:C	A:A	G:G	C:C	T:T	C:C	C:C	C:C	G:G	A:C	T:T	C:T	T:T	G:G	C:C	A:A	C:C	C:T	T:T	G:G	G:G	C:C	C:G	C:C	T:T	C:C	G:G	C:C	C:T
Perd_124	C:C	T:T	G:G	T:T	C:C	G:G	G:G	G:G	G:G	C:C	C:C	G:G	C:C	A:A	G:G	C:C	T:T	C:C	C:C	C:C	G:G	A:A	T:T	C:T	T:T	G:G	C:C	A:A	C:C	C:T	T:T	G:G	G:G	C:C	C:G	C:C	T:T	C:C	G:G	C:C	C:T
Perd_125	C:C	T:T	G:G	T:T	C:C	G:G	G:G	G:G	G:A	C:C	C:C	G:G	C:C	A:A	G:G	C:C	T:T	C:C	C:C	C:C	G:G	A:A	T:T	C:T	T:T	G:G	C:C	A:A	C:C	C:T	T:T	G:G	G:G	C:C	C:G	C:C	T:T	C:C	G:G	C:C	C:T
Perd_126	C:C	T:T	G:G	T:T	C:C	G:G	G:G	G:G	G:G	C:C	C:C	G:G	C:C	A:A	G:G	C:C	T:T	C:C	C:C	C:C	G:G	A:A	T:T	C:T	T:T	G:G	C:C	A:A	C:C	C:T	T:T	G:G	G:G	C:C	C:G	C:C	T:T	C:C	G:G	C:C	C:T
Perd_127	C:C	T:T	G:G	T:T	C:C	G:G	G:G	G:G	G:A	C:C	C:C	G:G	C:T	A:A	G:G	C:T	T:T	C:C	C:C	C:C	G:A	A:C	T:T	C:T	T:T	G:G	C:G	A:G	C:C	C:T	T:T	G:G	G:A	C:T	C:G	C:C	T:T	C:C	G:G	C:C	C:T
Perd_128	C:C	T:T	G:G	T:T	C:C	G:G	G:G	G:G	G:G	C:C	C:C	G:G	C:C	A:A	G:G	C:C	T:T	C:C	C:C	C:C	G:G	A:A	T:T	C:T	T:T	G:G	C:C	A:A	C:C	C:C	T:T	G:G	G:G	C:C	C:C	C:C	T:T	C:C	G:G	C:C	C:C
Perd_129	C:C	T:T	G:G	T:T	C:C	G:G	G:G	G:G	G:A	C:C	C:C	G:G	C:C	A:A	G:G	C:C	T:T	C:C	C:C	C:C	G:G	A:A	T:T	C:T	T:T	G:G	C:C	A:A	C:C	C:T	T:T	G:G	G:G	C:C	C:G	C:C	T:T	C:C	G:G	C:C	C:T
Perd_130	C:C	T:T	G:G	T:T	C:C	G:A	G:G	G:G	G:G	C:C	C:C	G:G	C:C	A:A	G:G	C:C	T:T	C:C	C:T	C:C	G:G	A:A	T:T	C:C	T:T	G:G	C:C	A:A	C:C	C:C	T:T	G:G	G:G	C:C	C:C	C:G	T:T	C:C	G:G	C:C	C:C
Perd_132	C:C	T:T	G:G	T:T	C:C	G:A	G:G	G:G	G:G	C:C	C:C	G:G	C:C	A:A	G:G	C:C	T:T	C:C	C:T	C:C	G:G	A:A	T:T	C:C	T:T	G:G	C:C	A:A	C:C	C:C	T:T	G:G	G:G	C:C	C:C	C:G	T:T	C:C	G:G	C:C	C:C
Perd_133	C:C	T:T	G:G	T:T	C:C	G:G	G:G	G:G	G:G	C:C	C:C	G:G	C:C	A:A	G:G	C:C	T:T	C:C	C:C	C:C	G:G	A:A	T:T	C:C	T:T	G:G	C:C	A:A	C:C	C:C	T:T	G:G	G:G	C:C	C:C	C:C	T:T	C:C	G:G	C:C	C:C
Comp_134	C:C	T:T	G:G	T:T	C:C	G:G	G:G	G:G	G:A	C:C	C:C	G:G	C:C	A:A	G:G	C:C	T:T	C:C	C:C	C:C	G:G	A:A	T:T	C:T	T:T	G:G	C:C	A:A	C:C	C:T	T:T	G:G	G:G	C:C	C:G	C:C	T:T	C:C	G:G	C:C	C:T
Comp_135	C:C	T:T	G:G	T:T	C:C	G:G	G:G	G:G	G:G	C:C	C:C	G:G	C:C	A:A	G:G	C:C	T:T	C:C	C:C	C:C	G:G	A:A	T:T	C:T	T:T	G:G	C:C	A:A	C:C	C:T	T:T	G:G	G:G	C:C	C:G	C:C	T:T	C:C	G:G	C:C	C:T
Comp_136	C:C	T:T	G:G	T:T	C:C	G:G	G:G	G:G	G:G	C:C	C:C	G:G	C:C	A:A	G:G	C:C	T:T	C:C	C:C	C:C	G:G	A:A	T:T	C:T	T:T	G:G	C:C	A:A	C:C	C:T	T:T	G:G	G:G	C:C	C:G	C:C	T:T	C:C	G:G	C:C	C:T
Comp_137	C:C	T:T	G:G	T:T	C:C	G:G	G:G	G:G	G:A	C:C	C:C	G:G	C:C	A:A	G:G	C:C	T:T	C:C	C:C	C:C	G:G	A:C	T:T	C:T	T:T	G:G	C:C	A:A	C:C	C:T	T:T	G:G	G:G	C:C	C:G	C:C	T:T	C:C	G:G	C:C	C:T
Comp_138	C:C	T:T	G:G	T:T	C:C	G:G	G:G	G:G	G:G	C:C	C:C	G:G	C:C	A:A	G:G	C:C	T:T	C:C	C:C	C:C	G:G	A:A	T:T	C:T	T:T	G:G	C:C	A:A	C:C	C:T	T:T	G:G	G:G	C:C	C:G	C:C	T:T	C:C	G:G	C:C	C:T
Comp_139	C:C	T:T	G:G	T:T	C:C	G:G	G:G	G:G	G:A	C:C	C:C	G:G	C:C	A:A	G:G	C:C	T:T	C:C	C:C	C:C	G:G	A:C	T:T	C:T	T:T	G:G	C:C	A:A	C:C	C:T	T:T	G:G	G:G	C:C	C:G	C:C	T:T	C:C	G:G	C:C	C:T
Comp_140	C:C	T:T	G:G	T:T	C:C	G:G	G:G	G:G	G:G	C:C	C:C	G:G	C:C	A:A	G:G	C:C	T:T	C:C	C:C	C:C	G:G	A:A	T:T	C:T	T:T	G:G	C:C	A:A	C:C	C:T	T:T	G:G	G:G	C:C	C:G	C:C	T:T	C:C	G:G	C:C	C:T
Comp_141	C:C	T:T	G:G	T:T	C:C	G:G	G:G	G:G	G:A	C:C	C:C	G:G	C:T	A:A	G:G	C:T	T:T	C:C	C:C	C:C	G:A	A:C	T:T	C:T	T:T	G:G	C:G	A:G	C:C	C:T	T:T	G:G	G:A	C:T	C:G	C:C	T:T	C:C	G:G	C:C	C:T
Comp_142	C:C	T:T	G:G	T:T	C:C	G:G	G:G	G:G	G:G	C:C	C:C	G:G	C:C	A:A	G:G	C:C	T:T	C:C	C:C	C:C	G:G	A:A	T:T	C:T	T:T	G:G	C:C	A:A	C:C	C:T	T:T	G:G	G:G	C:C	C:G	C:C	T:T	C:C	G:G	C:C	C:T
Comp_143	C:C	T:T	G:G	T:T	C:C	G:G	G:G	G:G	G:G	C:C	C:C	G:G	C:C	A:A	G:G	C:C	T:T	C:C	C:C	C:C	G:G	A:A	T:T	C:T	T:T	G:G	C:C	A:A	C:C	C:T	T:T	G:G	G:G	C:C	C:G	C:C	T:T	C:C	G:G	C:C	C:T
Comp_144	C:C	T:T	G:G	T:T	C:C	G:G	G:G	G:G	G:A	C:C	C:C	G:G	C:C	A:A	G:G	C:C	T:T	C:C	C:C	C:C	G:G	A:C	T:T	C:T	T:T	G:G	C:C	A:A	C:C	C:T	T:T	G:G	G:G	C:C	C:G	C:C	T:T	C:C	G:G	C:C	C:T
Comp_145	C:C	T:T	G:G	T:T	C:C	G:G	G:G	G:G	G:A	C:C	C:C	G:G	C:C	A:A	G:G	C:C	T:T	C:C	C:C	C:C	G:G	A:C	T:T	C:T	T:T	G:G	C:C	A:A	C:C	C:T	T:T	G:G	G:G	C:C	C:G	C:C	T:T	C:C	G:G	C:C	C:T
Comp_146	C:C	T:T	G:G	T:T	C:C	G:G	G:G	G:G	G:G	C:C	C:C	G:G	C:C	A:A	G:G	C:C	T:T	C:C	C:C	C:C	G:G	A:A	T:T	C:T	T:T	G:G	C:C	A:A	C:C	C:T	T:T	G:G	G:G	C:C	C:G	C:C	T:T	C:C	G:G	C:C	C:T
Comp_147	C:C	T:T	G:G	T:T	C:C	G:G	G:G	G:G	G:G	C:C	C:C	G:G	C:C	A:A	G:G	C:C	T:T	C:C	C:C	C:C	G:G	A:A	T:T	C:T	T:T	G:G	C:C	A:A	C:C	C:T	T:T	G:G	G:G	C:C	C:G	C:C	T:T	C:C	G:G	C:C	C:T
Comp_148	C:C	T:T	G:G	T:T	C:C	G:G	G:G	G:G	G:G	C:C	C:C	G:G	C:C	A:A	G:G	C:C	T:T	C:C	C:C	C:C	G:G	A:A	T:T	C:T	T:T	G:G	C:C	A:A	C:C	C:T	T:T	G:G	G:G	C:C	C:G	C:C	T:T	C:C	G:G	C:C	C:T
Comp_149	C:C	T:T	G:G	T:T	C:C	G:G	G:G	G:G	G:G	C:C	C:C	G:G	C:C	A:A	G:G	C:C	T:T	C:C	C:C	C:C	G:G	A:A	T:T	C:C	T:T	G:G	C:C	A:A	C:C	C:C	T:T	G:G	G:G	C:C	C:C	C:C	T:T	C:C	G:G	C:C	C:C
Comp_150	C:C	T:T	G:G	T:T	C:C	G:G	G:G	G:G	G:G	C:C	C:C	G:G	C:C	A:A	G:G	C:C	T:T	C:C	C:C	C:C	G:G	A:A	T:T	C:T	T:T	G:G	C:C	A:A	C:C	C:T	T:T	G:G	G:G	C:C	C:G	C:C	T:T	C:C	G:G	C:C	C:T
Comp_151	C:C	T:T	G:G	T:T	C:C	G:G	G:G	G:G	G:A	C:C	C:C	G:G	C:C	A:A	G:G	C:C	T:T	C:C	C:C	C:C	G:G	A:A	T:T	C:T	T:T	G:G	C:C	A:A	C:C	C:T	T:T	G:G	G:G	C:C	C:G	C:C	T:T	C:C	G:G	C:C	C:T
Comp_152	C:C	T:T	G:G	T:T	C:C	G:G	G:G	G:G	G:G	C:C	C:C	G:G	C:C	A:A	G:G	C:C	T:T	C:C	C:C	C:C	G:G	A:A	T:T	C:T	T:T	G:G	C:C	A:A	C:C	C:T	T:T	G:G	G:G	C:C	C:G	C:C	T:T	C:C	G:G	C:C	C:T
Comp_153	C:C	T:T	G:G	T:T	C:C	G:G	G:G	G:G	G:G	C:C	C:C	G:G	C:C	A:A	G:G	C:C	T:T	C:C	C:C	C:C	G:G	A:A	T:T	C:T	T:T	G:G	C:C	A:A	C:C	C:T	T:T	G:G	G:G	C:C	C:G	C:C	T:T	C:C	G:G	C:C	C:T
Comp_154	C:C	T:T	G:G	T:T	C:C	G:G	G:G	G:G	G:G	C:C	C:C	G:G	C:C	A:A	G:G	C:C	T:T	C:C	C:C	C:C	G:G	A:A	T:T	C:C	T:T	G:G	C:C	A:A	C:C	C:C	T:T	G:G	G:G	C:C	C:C	C:C	T:T	C:C	G:G	C:C	C:C
Comp_155	C:C	T:T	G:G	T:T	C:C	G:G	G:G	G:G	G:G	C:C	C:C	G:G	C:C	A:A	G:G	C:C	T:T	C:C	C:C	C:C	G:G	A:A	T:T	C:T	T:T	G:G	C:C	A:A	C:C	C:T	T:T	G:G	G:G	C:C	C:G	C:C	T:T	C:C	G:G	C:C	C:T
Comp_156	C:C	T:T	G:G	T:T	C:C	G:G	G:G	G:G	G:G	C:C	C:C	G:G	C:C	A:A	G:G	C:C	T:T	C:C	C:C	C:C	G:G	A:A	T:T	C:C	T:T	G:G	C:C	A:A	C:C	C:C	T:T	G:G	G:G	C:C	C:C	C:C	T:T	C:C	G:G	C:C	C:C
Comp_157	C:C	T:T	G:G	T:T	C:C	G:G	G:G	G:G	G:A	C:C	C:C	G:G	C:C	A:A	G:G	C:C	T:T	C:C	C:C	C:C	G:G	A:C	T:T	C:T	T:T	G:G	C:C	A:A	C:C	C:T	T:T	G:G	G:G	C:C	C:G	C:C	T:T	C:C	G:G	C:C	C:T
Comp_158	C:C	T:T	G:G	T:T	C:C	G:G	G:G	G:G	G:G	C:C	C:C	G:G	C:C	A:A	G:G	C:C	T:T	C:C	C:C	C:C	G:G	A:A	T:T	C:T	T:T	G:G	C:C	A:A	C:C	C:T	T:T	G:G	G:G	C:C	C:G	C:C	T:T	C:C	G:G	C:C	C:T
Comp_159	C:C	T:T	G:G	T:T	C:C	G:G	G:G	G:G	G:G	C:C	C:C	G:G	C:C	A:A	G:G	C:C	T:T	C:C	C:C	C:C	G:G	A:A	T:T	C:T	T:T	G:G	C:C	A:A	C:C	C:T	T:T	G:G	G:G	C:C	C:G	C:C	T:T	C:C	G:G	C:C	C:T
Comp_160	C:C	T:T	G:G	T:T	C:C	G:G	G:G	G:G	G:G	C:C	C:C	G:G	C:C	A:A	G:G	C:C	T:T	C:C	C:C	C:C	G:G	A:A	T:T	C:T	T:T	G:G	C:C	A:A	C:C	C:T	T:T	G:G	G:G	C:C	C:G	C:C	T:T	C:C	G:G	C:C	C:T
Comp_161	C:C	T:T	G:G	T:T	C:C	G:G	G:G	G:G	G:G	C:C	C:C	G:G	C:C	A:A	G:G	C:C	T:T	C:C	C:C	C:C	G:G	A:A	T:T	C:T	T:T	G:G	C:C	A:A	C:C	C:T	T:T	G:G	G:G	C:C	C:G	C:C	T:T	C:C	G:G	C:C	C:T
Comp_162	C:C	T:T	G:G	T:T	C:C	G:G	G:G	G:G	G:G	C:C	C:C	G:G	C:C	A:A	G:G	C:C	T:T	C:C	C:C	C:C	G:G	A:A	T:T	C:T	T:T	G:G	C:C	A:A	C:C	C:T	T:T	G:G	G:G	C:C	C:G	C:C	T:T	C:C	G:G	C:C	C:T
Comp_163	C:C	T:T	G:G	T:T	C:C	G:G	G:G	G:G	G:G	C:C	C:C	G:G	C:C	A:A	G:G	C:C	T:T	C:C	C:C	C:C	G:G	A:A	T:T	C:T	T:T	G:G	C:C	A:A	C:C	C:T	T:T	G:G	G:G	C:C	C:G	C:C	T:T	C:C	G:G	C:C	C:T
LaPar_164	C:C	T:T	G:G	T:T	C:C	G:G	G:G	G:G	G:G	C:C	C:C	G:G	C:C	A:A	G:G	C:C	T:T	C:C	C:C	C:C	G:G	A:A	T:T	C:T	T:T	G:G	C:C	A:A	C:C	C:T	T:T	G:G	G:G	C:C	C:G	C:C	T:T	C:C	G:G	C:C	C:T
LaPar_165	C:C	T:T	G:G	T:T	C:C	G:G	G:G	G:G	G:A	C:C	C:C	G:G	C:C	A:A	G:G	C:C	T:T	C:C	C:C	C:C	G:G	A:A	T:T	C:T	T:T	G:G	C:C	A:A	C:C	C:T	T:T	G:G	G:G	C:C	C:G	C:C	T:T	C:C	G:G	C:C	C:T
LaPar_166	C:C	T:T	G:G	T:T	C:C	G:G	G:G	G:G	G:A	C:C	C:C	G:G	C:C	A:A	G:G	C:C	T:T	C:C	C:C	C:C	G:G	A:C	T:T	C:T	T:T	G:G	C:C	A:A	C:C	C:T	T:T	G:G	G:G	C:C	C:G	C:C	T:T	C:C	G:G	C:C	C:T
LaPar_167	C:C	T:T	G:G	T:T	C:C	G:G	G:G	G:G	G:G	C:C	C:C	G:G	C:C	A:A	G:G	C:C	T:T	C:C	C:C	C:C	G:G	A:A	T:T	C:T	T:T	G:G	C:C	A:A	C:C	C:C	T:T	G:G	G:G	C:C	C:C	C:C	T:T	C:C	G:G	C:C	C:C
LaPar_168	C:C	T:T	G:G	T:T	C:C	G:G	G:G	G:G	G:G	C:C	C:C	G:G	C:C	A:A	G:G	C:C	T:T	C:C	C:C	C:C	G:G	A:A	T:T	C:T	T:T	G:G	C:C	A:A	C:C	C:T	T:T	G:G	G:G	C:C	C:G	C:C	T:T	C:C	G:G	C:C	C:T
LaPar_169	C:C	T:T	G:G	T:T	C:C	G:G	G:G	G:G	G:G	C:C	C:C	G:G	C:C	A:A	G:G	C:C	T:T	C:C	C:C	C:C	G:G	A:A	T:T	C:T	T:T	G:G	C:C	A:A	C:C	C:T	T:T	G:G	G:G	C:C	C:G	C:C	T:T	C:C	G:G	C:C	C:T
LaPar_170	C:C	T:T	G:G	T:T	C:C	G:G	G:G	G:G	G:A	C:C	C:C	G:G	C:T	A:A	G:G	C:T	T:T	C:C	C:C	C:C	G:A	A:C	T:T	C:T	T:T	G:G	C:G	A:G	C:C	C:T	T:T	G:G	G:A	C:T	C:G	C:C	T:T	C:C	G:G	C:C	C:T
LaPar_171	C:C	T:T	G:G	T:T	C:C	G:G	G:G	G:G	G:G	C:C	C:C	G:G	C:C	A:A	G:G	C:C	T:T	C:C	C:C	C:C	G:G	A:A	T:T	C:T	T:T	G:G	C:C	A:A	C:C	C:T	T:T	G:G	G:G	C:C	C:G	C:C	T:T	C:C	G:G	C:C	C:T
LaPar_173	C:C	T:T	G:G	T:T	C:C	G:G	G:G	G:G	G:G	C:C	C:C	G:G	C:C	A:A	G:G	C:C	T:T	C:C	C:C	C:C	G:G	A:A	T:T	C:T	T:T	G:G	C:C	A:A	C:C	C:T	T:T	G:G	G:G	C:C	C:G	C:C	T:T	C:C	G:G	C:C	C:T
LaPar_174	C:C	T:T	G:G	T:T	C:C	G:G	G:G	G:G	G:A	C:C	C:C	G:G	C:C	A:A	G:G	C:C	T:T	C:C	C:C	C:C	G:G	A:C	T:T	C:T	T:T	G:G	C:C	A:A	C:C	C:T	T:T	G:G	G:G	C:C	C:G	C:C	T:T	C:C	G:G	C:C	C:T
LaPar_175	C:C	T:T	G:G	T:T	C:C	G:G	G:G	G:G	G:G	C:C	C:C	G:G	C:C	A:A	G:G	C:C	T:T	C:C	C:C	C:C	G:G	A:A	T:T	C:T	T:T	G:G	C:C	A:A	C:C	C:C	T:T	G:G	G:G	C:C	C:C	C:C	T:T	C:C	G:G	C:C	C:C
LaPar_176	C:C	T:T	G:G	T:T	C:C	G:G	G:G	G:G	G:A	C:C	C:C	G:G	C:C	A:A	G:G	C:C	T:T	C:C	C:C	C:C	G:G	A:A	T:T	C:T	T:T	G:G	C:C	A:A	C:C	C:T	T:T	G:G	G:G	C:C	C:G	C:C	T:T	C:C	G:G	C:C	C:T
LaPar_177	C:C	T:T	G:G	T:T	C:C	G:G	G:G	G:G	G:G	C:C	C:C	G:G	C:C	A:A	G:G	C:C	T:T	C:C	C:C	C:C	G:G	A:A	T:T	C:C	T:T	G:G	C:C	A:A	C:C	C:C	T:T	G:G	G:G	C:C	C:C	C:C	T:T	C:C	G:G	C:C	C:C
LaPar_178	C:C	T:T	G:G	T:T	C:C	G:G	G:G	G:G	G:G	C:C	C:C	G:G	C:C	A:A	G:G	C:C	T:T	C:C	C:C	C:C	G:G	A:A	T:T	C:T	T:T	G:G	C:C	A:A	C:C	C:T	T:T	G:G	G:G	C:C	C:G	C:C	T:T	C:C	G:G	C:C	C:T
LaPar_179	C:C	T:T	G:G	T:T	C:C	G:G	G:G	G:G	G:G	C:C	C:C	G:G	C:C	A:A	G:G	C:C	T:T	C:C	C:C	C:C	G:G	A:A	T:T	C:T	T:T	G:G	C:C	A:A	C:C	C:T	T:T	G:G	G:G	C:C	C:G	C:C	T:T	C:C	G:G	C:C	C:T
LaPar_180	C:C	T:T	G:G	T:T	C:C	G:G	G:G	G:G	G:G	C:C	C:C	G:G	C:C	A:A	G:G	C:C	T:T	C:C	C:C	C:C	G:G	A:A	T:T	C:T	T:T	G:G	C:C	A:A	C:C	C:T	T:T	G:G	G:G	C:C	C:G	C:C	T:T	C:C	G:G	C:C	C:T
LaPar_181	C:C	T:T	G:G	T:T	C:C	G:G	G:G	G:G	G:G	C:C	C:C	G:G	C:C	A:A	G:G	C:C	T:T	C:C	C:C	C:C	G:G	A:A	T:T	C:C	T:T	G:G	C:C	A:A	C:C	C:C	T:T	G:G	G:G	C:C	C:C	C:C	T:T	C:C	G:G	C:C	C:C
LaPar_182	C:C	T:T	G:G	T:T	C:C	G:G	G:G	G:G	G:A	C:C	C:C	G:G	C:C	A:A	G:G	C:C	T:T	C:C	C:C	C:C	G:G	A:C	T:T	C:T	T:T	G:G	C:C	A:A	C:C	C:T	T:T	G:G	G:G	C:C	C:G	C:C	T:T	C:C	G:G	C:C	C:T
LaPar_183	C:C	T:T	G:G	T:T	C:C	G:G	G:G	G:G	G:A	C:C	C:C	G:G	C:T	A:A	G:G	C:T	T:T	C:C	C:C	C:C	G:A	A:C	T:T	C:T	T:T	G:G	C:G	A:G	C:C	C:T	T:T	G:G	G:A	C:T	C:G	C:C	T:T	C:C	G:G	C:C	C:T
LaPar_184	C:C	T:T	G:G	T:T	C:C	G:G	G:G	G:G	G:G	C:C	C:C	G:G	C:C	A:A	G:G	C:C	T:T	C:C	C:C	C:C	G:G	A:A	T:T	C:C	T:T	G:G	C:C	A:A	C:C	C:C	T:T	G:G	G:G	C:C	C:C	C:C	T:T	C:C	G:G	C:C	C:C
LaPar_185	C:C	T:T	G:G	T:T	C:C	G:G	G:G	G:G	G:A	C:C	C:C	G:G	C:T	A:A	G:G	C:T	T:T	C:C	C:C	C:C	G:A	A:C	T:T	C:T	T:T	G:G	C:G	A:G	C:C	C:T	T:T	G:G	G:A	C:T	C:G	C:C	T:T	C:C	G:G	C:C	C:T
LaPar_186	C:C	T:T	G:G	T:T	C:C	G:G	G:G	G:G	G:G	C:C	C:C	G:G	C:C	A:A	G:G	C:C	T:T	C:C	C:C	C:C	G:G	A:A	T:T	C:T	T:T	G:G	C:C	A:A	C:C	C:T	T:T	G:G	G:G	C:C	C:G	C:C	T:T	C:C	G:G	C:C	C:T
LaPar_187	C:C	T:T	G:G	T:T	C:C	G:G	G:G	G:G	G:G	C:C	C:C	G:G	C:C	A:A	G:G	C:C	T:T	C:C	C:C	C:C	G:G	A:A	T:T	C:C	T:T	G:G	C:C	A:A	C:C	C:C	T:T	G:G	G:G	C:C	C:C	C:C	T:T	C:C	G:G	C:C	C:C
LaPar_188	C:C	T:T	G:G	T:T	C:C	G:A	G:G	G:G	G:G	C:C	C:C	G:G	C:C	A:A	G:G	C:C	T:T	C:C	C:T	C:C	G:G	A:A	T:T	C:C	T:T	G:G	C:C	A:A	C:C	C:C	T:T	G:G	G:G	C:C	C:C	C:G	T:T	C:C	G:G	C:C	C:C
LaPar_189	C:C	T:T	G:G	T:T	C:C	G:G	G:G	G:G	G:A	C:C	C:C	G:G	C:C	A:A	G:G	C:C	T:T	C:C	C:C	C:C	G:G	A:A	T:T	C:T	T:T	G:G	C:C	A:A	C:C	C:T	T:T	G:G	G:G	C:C	C:G	C:C	T:T	C:C	G:G	C:C	C:T
LaPar_190	C:C	T:T	G:G	T:T	C:C	G:G	G:G	G:G	G:G	C:C	C:C	G:G	C:C	A:A	G:G	C:C	T:T	C:C	C:C	C:C	G:G	A:A	T:T	C:T	T:T	G:G	C:C	A:A	C:C	C:T	T:T	G:G	G:G	C:C	C:G	C:C	T:T	C:C	G:G	C:C	C:T
LaPar_191	C:C	T:T	G:G	T:T	C:C	G:G	G:G	G:G	G:G	C:C	C:C	G:G	C:C	A:A	G:G	C:C	T:T	C:C	C:C	C:C	G:G	A:A	T:T	C:T	T:T	G:G	C:C	A:A	C:C	C:T	T:T	G:G	G:G	C:C	C:G	C:C	T:T	C:C	G:G	C:C	C:T
LaPar_192	C:C	T:T	G:G	T:T	C:C	G:G	G:G	G:G	G:G	C:C	C:C	G:G	C:C	A:A	G:G	C:C	T:T	C:C	C:C	C:C	G:G	A:A	T:T	C:C	T:T	G:G	C:C	A:A	C:C	C:C	T:T	G:G	G:G	C:C	C:C	C:C	T:T	C:C	G:G	C:C	C:C
LaPar_193	C:C	T:T	G:G	T:T	C:C	G:G	G:G	G:G	G:G	C:C	C:C	G:G	C:C	A:A	G:G	C:C	T:T	C:C	C:C	C:C	G:G	A:A	T:T	C:T	T:T	G:G	C:C	A:A	C:C	C:T	T:T	G:G	G:G	C:C	C:G	C:C	T:T	C:C	G:G	C:C	C:T
Cobos_194	C:C	T:T	G:G	T:T	C:C	G:G	G:G	G:G	G:A	C:C	C:C	G:G	C:C	A:A	G:G	C:C	T:T	C:C	C:C	C:C	G:G	A:C	T:T	C:T	T:T	G:G	C:C	A:A	C:C	C:T	T:T	G:G	G:G	C:C	C:G	C:C	T:T	C:C	G:G	C:C	C:T
Cobos_195	C:C	T:T	G:G	T:T	C:C	G:A	G:G	G:G	G:G	C:C	C:C	G:G	C:C	A:A	G:G	C:C	T:T	C:C	C:T	C:C	G:G	A:A	T:T	C:C	T:T	G:G	C:C	A:A	C:C	C:C	T:T	G:G	G:G	C:C	C:C	C:G	T:T	C:C	G:G	C:C	C:C
Cobos_196	C:C	T:T	G:G	T:T	C:C	G:G	G:G	G:G	G:G	C:C	C:C	G:G	C:C	A:A	G:G	C:C	T:T	C:C	C:C	C:C	G:G	A:A	T:T	C:T	T:T	G:G	C:C	A:A	C:C	C:T	T:T	G:G	G:G	C:C	C:G	C:C	T:T	C:C	G:G	C:C	C:T
Cobos_197	C:C	T:T	G:G	T:T	C:C	G:G	G:G	G:G	G:G	C:C	C:C	G:G	C:C	A:A	G:G	C:C	T:T	C:C	C:C	C:C	G:G	A:A	T:T	C:T	T:T	G:G	C:C	A:A	C:C	C:T	T:T	G:G	G:G	C:C	C:G	C:C	T:T	C:C	G:G	C:C	C:T
Cobos_198	C:C	T:T	G:G	T:T	C:C	G:G	G:G	G:G	G:A	C:C	C:C	G:G	C:C	A:A	G:G	C:C	T:T	C:C	C:C	C:C	G:G	A:C	T:T	C:T	T:T	G:G	C:C	A:A	C:C	C:T	T:T	G:G	G:G	C:C	C:G	C:C	T:T	C:C	G:G	C:C	C:T
Cobos_199	C:C	T:T	G:G	T:T	C:C	G:G	G:G	G:G	G:G	C:C	C:C	G:G	C:C	A:A	G:G	C:C	T:T	C:C	C:C	C:C	G:G	A:A	T:T	C:T	T:T	G:G	C:C	A:A	C:C	C:T	T:T	G:G	G:G	C:C	C:G	C:C	T:T	C:C	G:G	C:C	C:T
Cobos_200	C:C	T:T	G:G	T:T	C:C	G:G	G:G	G:G	G:G	C:C	C:C	G:G	C:C	A:A	G:G	C:C	T:T	C:C	C:C	C:C	G:G	A:A	T:T	C:T	T:T	G:G	C:C	A:A	C:C	C:T	T:T	G:G	G:G	C:C	C:G	C:C	T:T	C:C	G:G	C:C	C:T
Cobos_201	C:C	T:T	G:G	T:T	C:C	G:G	G:G	G:G	G:G	C:C	C:C	G:G	C:C	A:A	G:G	C:C	T:T	C:C	C:C	C:C	G:G	A:A	T:T	C:T	T:T	G:G	C:C	A:A	C:C	C:T	T:T	G:G	G:G	C:C	C:G	C:C	T:T	C:C	G:G	C:C	C:T
Cobos_203	C:C	T:T	G:G	T:T	C:C	G:G	G:G	G:G	G:G	C:C	C:C	G:G	C:C	A:A	G:G	C:C	T:T	C:C	C:C	C:C	G:G	A:A	T:T	C:T	T:T	G:G	C:C	A:A	C:C	C:T	T:T	G:G	G:G	C:C	C:G	C:C	T:T	C:C	G:G	C:C	C:T
Cobos_204	C:C	T:T	G:G	T:T	C:C	G:G	G:G	G:G	G:G	C:C	C:C	G:G	C:C	A:A	G:G	C:C	T:T	C:C	C:C	C:C	G:G	A:A	T:T	C:T	T:T	G:G	C:C	A:A	C:C	C:T	T:T	G:G	G:G	C:C	C:G	C:C	T:T	C:C	G:G	C:C	C:T
Cobos_205	C:C	T:T	G:G	T:T	C:C	G:G	G:G	G:G	G:G	C:C	C:C	G:G	C:C	A:A	G:G	C:C	T:T	C:C	C:C	C:C	G:G	A:A	T:T	C:T	T:T	G:G	C:C	A:A	C:C	C:T	T:T	G:G	G:G	C:C	C:G	C:C	T:T	C:C	G:G	C:C	C:T
Cobos_206	C:C	T:T	G:G	T:T	C:C	G:G	G:G	G:G	G:G	C:C	C:C	G:G	C:C	A:A	G:G	C:C	T:T	C:C	C:C	C:C	G:G	A:A	T:T	C:T	T:T	G:G	C:C	A:A	C:C	C:T	T:T	G:G	G:G	C:C	C:G	C:C	T:T	C:C	G:G	C:C	C:T
Cobos_207	C:C	T:T	G:G	T:T	C:C	G:A	G:G	G:G	G:G	C:C	C:C	G:G	C:C	A:A	G:G	C:C	T:T	C:C	C:T	C:C	G:G	A:A	T:T	C:C	T:T	G:G	C:C	A:A	C:C	C:C	T:T	G:G	G:G	C:C	C:C	C:G	T:T	C:C	G:G	C:C	C:C
Cobos_208	C:C	T:T	G:G	T:T	C:C	G:A	G:G	G:G	G:G	C:C	C:C	G:G	C:C	A:A	G:G	C:C	T:T	C:C	C:T	C:C	G:G	A:A	T:T	C:C	T:T	G:G	C:C	A:A	C:C	C:C	T:T	G:G	G:G	C:C	C:C	C:G	T:T	C:C	G:G	C:C	C:C
Cobos_209	C:C	T:T	G:G	T:T	C:C	G:G	G:G	G:G	G:G	C:C	C:C	G:G	C:C	A:A	G:G	C:C	T:T	C:C	C:C	C:C	G:G	A:A	T:T	C:T	T:T	G:G	C:C	A:A	C:C	C:T	T:T	G:G	G:G	C:C	C:G	C:C	T:T	C:C	G:G	C:C	C:T
Cobos_210	C:C	T:T	G:G	T:T	C:C	G:G	G:G	G:G	G:G	C:C	C:C	G:G	C:C	A:A	G:G	C:C	T:T	C:C	C:C	C:C	G:G	A:A	T:T	C:T	T:T	G:G	C:C	A:A	C:C	C:T	T:T	G:G	G:G	C:C	C:G	C:C	T:T	C:C	G:G	C:C	C:T
Cobos_211	C:C	T:T	G:G	T:T	C:C	G:G	G:G	G:G	G:A	C:C	C:C	G:G	C:C	A:A	G:G	C:C	T:T	C:C	C:C	C:C	G:G	A:C	T:T	C:T	T:T	G:G	C:C	A:A	C:C	C:T	T:T	G:G	G:G	C:C	C:G	C:C	T:T	C:C	G:G	C:C	C:T
Cobos_212	C:C	T:T	G:G	T:T	C:C	G:G	G:G	G:G	G:G	C:C	C:C	G:G	C:C	A:A	G:G	C:C	T:T	C:C	C:C	C:C	G:G	A:A	T:T	C:T	T:T	G:G	C:C	A:A	C:C	C:T	T:T	G:G	G:G	C:C	C:G	C:C	T:T	C:C	G:G	C:C	C:T
Cobos_213	C:C	T:T	G:G	T:T	C:C	G:G	G:G	G:G	G:A	C:C	C:C	G:G	C:C	A:A	G:G	C:C	T:T	C:C	C:C	C:C	G:G	A:C	T:T	C:T	T:T	G:G	C:C	A:A	C:C	C:T	T:T	G:G	G:G	C:C	C:G	C:C	T:T	C:C	G:G	C:C	C:T
Cobos_214	C:C	T:T	G:G	T:T	C:C	G:G	G:G	G:G	G:G	C:C	C:C	G:G	C:C	A:A	G:G	C:C	T:T	C:C	C:C	C:C	G:G	A:A	T:T	C:T	T:T	G:G	C:C	A:A	C:C	C:T	T:T	G:G	G:G	C:C	C:G	C:C	T:T	C:C	G:G	C:C	C:T
Cobos_215	C:C	T:T	G:G	T:T	C:C	G:G	G:G	G:G	G:G	C:C	C:C	G:G	C:C	A:A	G:G	C:C	T:T	C:C	C:C	C:C	G:G	A:A	T:T	C:C	T:T	G:G	C:C	A:A	C:C	C:C	T:T	G:G	G:G	C:C	C:C	C:C	T:T	C:C	G:G	C:C	C:C
Cobos_216	C:C	T:T	G:G	T:T	C:C	G:G	G:G	G:G	G:G	C:C	C:C	G:G	C:C	A:A	G:G	C:C	T:T	C:C	C:C	C:C	G:G	A:A	T:T	C:T	T:T	G:G	C:C	A:A	C:C	C:T	T:T	G:G	G:G	C:C	C:G	C:C	T:T	C:C	G:G	C:C	C:T
Cobos_217	C:C	T:T	G:G	T:T	C:C	G:G	G:G	G:G	G:A	C:C	C:C	G:G	C:C	A:A	G:G	C:C	T:T	C:C	C:C	C:C	G:G	A:C	T:T	C:T	T:T	G:G	C:C	A:A	C:C	C:T	T:T	G:G	G:G	C:C	C:G	C:C	T:T	C:C	G:G	C:C	C:T
Cobos_218	C:C	T:T	G:G	T:T	C:C	G:G	G:G	G:G	G:G	C:C	C:C	G:G	C:C	A:A	G:G	C:C	T:T	C:C	C:C	C:C	G:G	A:A	T:T	C:T	T:T	G:G	C:C	A:A	C:C	C:T	T:T	G:G	G:G	C:C	C:G	C:C	T:T	C:C	G:G	C:C	C:T
Cobos_219	C:C	T:T	G:G	T:T	C:C	G:G	G:G	G:G	G:G	C:C	C:C	G:G	C:C	A:A	G:G	C:C	T:T	C:C	C:C	C:C	G:G	A:A	T:T	C:T	T:T	G:G	C:C	A:A	C:C	C:T	T:T	G:G	G:G	C:C	C:G	C:C	T:T	C:C	G:G	C:C	C:T
Cobos_220	C:C	T:T	G:G	T:T	C:C	G:G	G:G	G:G	G:G	C:C	C:C	G:G	C:C	A:A	G:G	C:C	T:T	C:C	C:C	C:C	G:G	A:A	T:T	C:T	T:T	G:G	C:C	A:A	C:C	C:T	T:T	G:G	G:G	C:C	C:G	C:C	T:T	C:C	G:G	C:C	C:T
Cobos_221	C:C	T:T	G:G	T:T	C:C	G:G	G:G	G:G	G:G	C:C	C:C	G:G	C:C	A:A	G:G	C:C	T:T	C:C	C:C	C:C	G:G	A:A	T:T	C:T	T:T	G:G	C:C	A:A	C:C	C:T	T:T	G:G	G:G	C:C	C:G	C:C	T:T	C:C	G:G	C:C	C:T
Cobos_222	C:C	T:T	G:G	T:T	C:C	G:G	G:G	G:G	G:G	C:C	C:C	G:G	C:C	A:A	G:G	C:C	T:T	C:C	C:C	C:C	G:G	A:A	T:T	C:T	T:T	G:G	C:C	A:A	C:C	C:C	T:T	G:G	G:G	C:C	C:C	C:C	T:T	C:C	G:G	C:C	C:C
