## Supplemental Table S6 for "Clonal propagation history shapes the intra-cultivar genetic diversity in ‘Malbec’ grapevines"

### Sheet: Hoja 1
Clonal propagation history shapes the intra-cultivar genetic diversity in ‘Malbec’ grapevines
Luciano Calderón, Nuria Mauri, Claudio Muñoz, Pablo Carbonell-Bejerano, Laura Bree, Cristobal Sola, Sebastian Gomez-Talquenca, Carolina Royo, Javier Ibáñez, Jose Miguel Martinez-Zapater & Diego Lijavetzky
Table S6. Samples by each of the identified genotypes after performing the median-joining network. Color code resembles Group-Ar and Group-Fr from Figure 4a.
Genotype-A (96)		Genotype-C (25)		Genotype-D (24)		Genotype-F (8)		Genotype-E (12)		Genotype-G (8)		Genotype-B (29)		Genotype-H (4)		Genotype-I (3)		Singletons
Inta7_002		Inta20_009		Inta6_001		Vflo_080		Inta13_017		mb053_070		cot42_030		mb136N_051		Inta19_006		MB53 (mb501_036)
Inta8_003		Inta17_012		Inta12_013		Vflo_100		mb505_040		Vflo_102		cot596_031		mb136S_052		cot46_029		MB59 (mb059_071)
Inta5_004		RN5_021		Inta11_016		Perd_107		mb712_064		Perd_113		cot598_033		mbLujan_053		cot595_032		C143 (cot143_072)
Inta3_005		Cantu2_028		Inta16_019		Perd_127		Vflo_076		Perd_116		cot217_225		mbTapiz_054				C225 (cot598_073)
Inta10_007		mbCarle_034		RN4_025		Comp_141		Vflo_090		Perd_128		Inta14_011						Perd_121
Inta2_008		mb513_060		Cantu38_027		LasPar_170		Vflo_097		LasPar_167		Cantu35_022
Inta4_010		mb713_065		mb503_038		LasPar_183		Perd_130		LasPar_175		mb502_037
Inta1_014		Vflo_084		mb511_058		LasPar_185		Perd_132		Cobos_222		mbSalo_044
Inta15_015		Vflo_098		mb514_061				LasPar_188				mb509_049
Inta18_018		Vflo_101		mb711_063				Cobos_195				Vflo_074
Inta9_020		Perd_110		Vflo_088				Cobos_207				Vflo_079
RN1_024		Perd_123		Vflo_092				Cobos_208				Vflo_085
RN3_026		Comp_137		Vflo_099								Vflo_087
mbRibau_035		Comp_139		Perd_105								Vflo_089
mb504_039		Comp_144		Perd_115								Vflo_095
mbBelas_041		Comp_145		Perd_117								Perd_106
mbNort_042		Comp_157		Perd_120								Perd_112
mbFlich_043		LasPar_166		Perd_125								Perd_114
mbCelia_045		LasPar_174		Perd_129								Perd_118
mb506_046		LasPar_182		Comp_134								Perd_133
mb507_047		Cobos_194		Comp_151								Comp_149
mb508_048		Cobos_198		LasPar_165								Comp_154
mb510_050		Cobos_211		LasPar_176								Comp_156
mbCamp_057		Cobos_213		LasPar_189								LasPar_177
mb512_059		Cobos_217										LasPar_181
mb515_062												LasPar_184
mb714_066												LasPar_187
mb715_067												LasPar_192
Vflo_075												Cobos_215
Vflo_077
Vflo_078
Vflo_081
Vflo_083
Vflo_086
Vflo_091
Vflo_093
Vflo_094
Vflo_096
Vflo_103
Perd_104
Perd_108
Perd_109
Perd_111
Perd_119
Perd_122
Perd_124
Perd_126
Comp_135
Comp_136
Comp_138
Comp_140
Comp_142
Comp_143
Comp_146
Comp_147
Comp_148
Comp_150
Comp_152
Comp_153
Comp_155
Comp_158
Comp_159
Comp_160
Comp_161
Comp_162
Comp_163
LasPar_164
LasPar_168
LasPar_169
LasPar_171
LasPar_173
LasPar_178
LasPar_179
LasPar_180
LasPar_186
LasPar_190
LasPar_191
LasPar_193
Cobos_196
Cobos_197
Cobos_199
Cobos_200
Cobos_201
Cobos_203
Cobos_204
Cobos_205
Cobos_206
Cobos_209
Cobos_210
Cobos_212
Cobos_214
Cobos_216
Cobos_218
Cobos_219
Cobos_220
Cobos_221
