## Supplemental Table S8 for "Clonal propagation history shapes the intra-cultivar genetic diversity in ‘Malbec’ grapevines"

### Sheet: Samples
Clonal propagation history shapes the intra-cultivar genetic diversity in ‘Malbec’ grapevines
Luciano Calderón, Nuria Mauri, Claudio Muñoz, Pablo Carbonell-Bejerano, Laura Bree, Cristobal Sola, Sebastian Gomez-Talquenca, Carolina Royo, Javier Ibáñez, Jose Miguel Martinez-Zapater & Diego Lijavetzky
Table S8. Details of all the genotyped samples. Highlighted in green are samples used for genomic resequencing and in yellow samples that were excluded of the final anlyses for missing data after genotyping.
Clone/Mass selection ID	Lab_ID	Origin	Genotyping	Clonal propagation in Argentina
malbec 501 (MB53)	mb501_036	Mercier clone collection	Ok	>70 years
malbec 059 (MB59)	mb059_071	Mercier Granata vineyard	Ok	>70 years
Cot 143 (C143)	cot143_072	Encin germoplasm collection	Ok	Never grown in Argentina
Cot 598 (C225)	cot598_073	Mercier Granata vineyard	Ok	<30 years
cot 46 / SO4	cot46_029	Mercier clone collection	Ok	<30 years
cot 42 / SO4	cot42_030	Mercier clone collection	Ok	<30 years
cot 596 / 3309	cot596_031	Mercier clone collection	Ok	<30 years
cot 595 / SO4	cot595_032	Mercier clone collection	Ok	<30 years
cot 598 / 3309	cot598_033	Mercier clone collection	Ok	<30 years
INTA-19	Inta19_006	INTA-Mendoza clone collection	Ok	<30 years
ESP217-01GRAJ019D	Esp217_225	Encin germoplasm collection	Ok	Never grown in Argentina
INTA-6	Inta6_001	INTA-Mendoza clone collection	Ok	>70 years
INTA-7	Inta7_002	INTA-Mendoza clone collection	Ok	>70 years
INTA-8	Inta8_003	INTA-Mendoza clone collection	Ok	>70 years
INTA-5	Inta5_004	INTA-Mendoza clone collection	Ok	>70 years
INTA-3	Inta3_005	INTA-Mendoza clone collection	Ok	>70 years
INTA-10	Inta10_007	INTA-Mendoza clone collection	Ok	>70 years
INTA-2	Inta2_008	INTA-Mendoza clone collection	Ok	>70 years
INTA-20	Inta20_009	INTA-Mendoza clone collection	Ok	>70 years
INTA-4	Inta4_010	INTA-Mendoza clone collection	Ok	>70 years
INTA-14	Inta14_011	INTA-Mendoza clone collection	Ok	>70 years
INTA-17	Inta17_012	INTA-Mendoza clone collection	Ok	>70 years
INTA-12	Inta12_013	INTA-Mendoza clone collection	Ok	>70 years
INTA-1	Inta1_014	INTA-Mendoza clone collection	Ok	>70 years
INTA-15	Inta15_015	INTA-Mendoza clone collection	Ok	>70 years
INTA-11	Inta11_016	INTA-Mendoza clone collection	Ok	>70 years
INTA-13	Inta13_017	INTA-Mendoza clone collection	Ok	>70 years
INTA-18	Inta18_018	INTA-Mendoza clone collection	Ok	>70 years
INTA-16	Inta16_019	INTA-Mendoza clone collection	Ok	>70 years
INTA-9	Inta9_020	INTA-Mendoza clone collection	Ok	>70 years
RN-5	RN5_021	INTA-Mendoza clone collection	Ok	>70 years
Cantu-35	Cantu35_022	INTA-Mendoza clone collection	Ok	>70 years
RN-2	RN2_023	INTA-Mendoza clone collection	Not Working	>70 years
RN-1	RN1_024	INTA-Mendoza clone collection	Ok	>70 years
RN-4	RN4_025	INTA-Mendoza clone collection	Ok	>70 years
RN-3	RN3_026	INTA-Mendoza clone collection	Ok	>70 years
Cantu-38	Cantu38_027	INTA-Mendoza clone collection	Ok	>70 years
Cantu-2	Cantu2_028	INTA-Mendoza clone collection	Ok	>70 years
malbec Carleti / 101.14	mbCarleti_034	Mercier clone collection	Ok	>70 years
malbec Ribaudo franco	mbRibau_035	Mercier clone collection	Ok	>70 years
malbec 502	mb502_037	Mercier clone collection	Ok	>70 years
malbec 503	mb503_038	Mercier clone collection	Ok	>70 years
malbec 504	mb504_039	Mercier clone collection	Ok	>70 years
malbec 505	mb505_040	Mercier clone collection	Ok	>70 years
malbec belasco	mbBelasco_041	Mercier clone collection	Ok	>70 years
malbec Norton	mbNorton_042	Mercier clone collection	Ok	>70 years
malbec flichman / 3309	mbFlich_043	Mercier clone collection	Ok	>70 years
malbec "Don Salo"	mbDonSalo_044	Mercier clone collection	Ok	>70 years
Malbec La Celia / 3309	mbLaCelia_045	Mercier clone collection	Ok	>70 years
malbec 506	mb506_046	Mercier clone collection	Ok	>70 years
malbec 507	mb507_047	Mercier clone collection	Ok	>70 years
malbec 508	mb508_048	Mercier clone collection	Ok	>70 years
malbec 509	mb509_049	Mercier clone collection	Ok	>70 years
malbec 510	mb510_050	Mercier clone collection	Ok	>70 years
malbec 136 N / 101.14	mb136n_051	Mercier clone collection	Ok	>70 years
malbec 136 S / 101.14	mb136s_052	Mercier clone collection	Ok	>70 years
malbec Lujan / 3309	mbLujan_053	Mercier clone collection	Ok	>70 years
malbec Tapiz / 3309	mbTapiz_054	Mercier clone collection	Ok	>70 years
malbec Campoi / 3309	mbCampoi_057	Mercier clone collection	Ok	>70 years
malbec 511	mb511_058	Mercier clone collection	Ok	>70 years
malbec 512	mb512_059	Mercier clone collection	Ok	>70 years
malbec 513	mb513_060	Mercier clone collection	Ok	>70 years
malbec 514	mb514_061	Mercier clone collection	Ok	>70 years
malbec 515	mb515_062	Mercier clone collection	Ok	>70 years
malbec 711	mb711_063	Mercier clone collection	Ok	>70 years
malbec 712	mb712_064	Mercier clone collection	Ok	>70 years
malbec 713	mb713_065	Mercier clone collection	Ok	>70 years
malbec 714	mb714_066	Mercier clone collection	Ok	>70 years
malbec 715	mb715_067	Mercier clone collection	Ok	>70 years
malbec 053	mb053_070	Mercier Granata vineyard	Ok	>70 years
Vista Flores mass selection	Vflo_074	Mercier Granata vineyard	Ok
Vista Flores mass selection	Vflo_075	Mercier Granata vineyard	Ok
Vista Flores mass selection	Vflo_076	Mercier Granata vineyard	Ok
Vista Flores mass selection	Vflo_077	Mercier Granata vineyard	Ok
Vista Flores mass selection	Vflo_078	Mercier Granata vineyard	Ok
Vista Flores mass selection	Vflo_079	Mercier Granata vineyard	Ok
Vista Flores mass selection	Vflo_080	Mercier Granata vineyard	Ok
Vista Flores mass selection	Vflo_081	Mercier Granata vineyard	Ok
Vista Flores mass selection	Vflo_082	Mercier Granata vineyard	Not Working
Vista Flores mass selection	Vflo_083	Mercier Granata vineyard	Ok
Vista Flores mass selection	Vflo_084	Mercier Granata vineyard	Ok
Vista Flores mass selection	Vflo_085	Mercier Granata vineyard	Ok
Vista Flores mass selection	Vflo_086	Mercier Granata vineyard	Ok
Vista Flores mass selection	Vflo_087	Mercier Granata vineyard	Ok
Vista Flores mass selection	Vflo_088	Mercier Granata vineyard	Ok
Vista Flores mass selection	Vflo_089	Mercier Granata vineyard	Ok
Vista Flores mass selection	Vflo_090	Mercier Granata vineyard	Ok
Vista Flores mass selection	Vflo_091	Mercier Granata vineyard	Ok
Vista Flores mass selection	Vflo_092	Mercier Granata vineyard	Ok
Vista Flores mass selection	Vflo_093	Mercier Granata vineyard	Ok
Vista Flores mass selection	Vflo_094	Mercier Granata vineyard	Ok
Vista Flores mass selection	Vflo_095	Mercier Granata vineyard	Ok
Vista Flores mass selection	Vflo_096	Mercier Granata vineyard	Ok
Vista Flores mass selection	Vflo_097	Mercier Granata vineyard	Ok
Vista Flores mass selection	Vflo_098	Mercier Granata vineyard	Ok
Vista Flores mass selection	Vflo_099	Mercier Granata vineyard	Ok
Vista Flores mass selection	Vflo_100	Mercier Granata vineyard	Ok
Vista Flores mass selection	Vflo_101	Mercier Granata vineyard	Ok
Vista Flores mass selection	Vflo_102	Mercier Granata vineyard	Ok
Vista Flores mass selection	Vflo_103	Mercier Granata vineyard	Ok
Perdriel mass selection	Perd_104	Mercier Granata vineyard	Ok
Perdriel mass selection	Perd_105	Mercier Granata vineyard	Ok
Perdriel mass selection	Perd_106	Mercier Granata vineyard	Ok
Perdriel mass selection	Perd_107	Mercier Granata vineyard	Ok
Perdriel mass selection	Perd_108	Mercier Granata vineyard	Ok
Perdriel mass selection	Perd_109	Mercier Granata vineyard	Ok
Perdriel mass selection	Perd_110	Mercier Granata vineyard	Ok
Perdriel mass selection	Perd_111	Mercier Granata vineyard	Ok
Perdriel mass selection	Perd_112	Mercier Granata vineyard	Ok
Perdriel mass selection	Perd_113	Mercier Granata vineyard	Ok
Perdriel mass selection	Perd_114	Mercier Granata vineyard	Ok
Perdriel mass selection	Perd_115	Mercier Granata vineyard	Ok
Perdriel mass selection	Perd_116	Mercier Granata vineyard	Ok
Perdriel mass selection	Perd_117	Mercier Granata vineyard	Ok
Perdriel mass selection	Perd_118	Mercier Granata vineyard	Ok
Perdriel mass selection	Perd_119	Mercier Granata vineyard	Ok
Perdriel mass selection	Perd_120	Mercier Granata vineyard	Ok
Perdriel mass selection	Perd_121	Mercier Granata vineyard	Ok
Perdriel mass selection	Perd_122	Mercier Granata vineyard	Ok
Perdriel mass selection	Perd_123	Mercier Granata vineyard	Ok
Perdriel mass selection	Perd_124	Mercier Granata vineyard	Ok
Perdriel mass selection	Perd_125	Mercier Granata vineyard	Ok
Perdriel mass selection	Perd_126	Mercier Granata vineyard	Ok
Perdriel mass selection	Perd_127	Mercier Granata vineyard	Ok
Perdriel mass selection	Perd_128	Mercier Granata vineyard	Ok
Perdriel mass selection	Perd_129	Mercier Granata vineyard	Ok
Perdriel mass selection	Perd_130	Mercier Granata vineyard	Ok
Perdriel mass selection	Perd_131	Mercier Granata vineyard	Not Working
Perdriel mass selection	Perd_132	Mercier Granata vineyard	Ok
Perdriel mass selection	Perd_133	Mercier Granata vineyard	Ok
Las Compuertas mass selection	Comp_134	Mercier Granata vineyard	Ok
Las Compuertas mass selection	Comp_135	Mercier Granata vineyard	Ok
Las Compuertas mass selection	Comp_136	Mercier Granata vineyard	Ok
Las Compuertas mass selection	Comp_137	Mercier Granata vineyard	Ok
Las Compuertas mass selection	Comp_138	Mercier Granata vineyard	Ok
Las Compuertas mass selection	Comp_139	Mercier Granata vineyard	Ok
Las Compuertas mass selection	Comp_140	Mercier Granata vineyard	Ok
Las Compuertas mass selection	Comp_141	Mercier Granata vineyard	Ok
Las Compuertas mass selection	Comp_142	Mercier Granata vineyard	Ok
Las Compuertas mass selection	Comp_143	Mercier Granata vineyard	Ok
Las Compuertas mass selection	Comp_144	Mercier Granata vineyard	Ok
Las Compuertas mass selection	Comp_145	Mercier Granata vineyard	Ok
Las Compuertas mass selection	Comp_146	Mercier Granata vineyard	Ok
Las Compuertas mass selection	Comp_147	Mercier Granata vineyard	Ok
Las Compuertas mass selection	Comp_148	Mercier Granata vineyard	Ok
Las Compuertas mass selection	Comp_149	Mercier Granata vineyard	Ok
Las Compuertas mass selection	Comp_150	Mercier Granata vineyard	Ok
Las Compuertas mass selection	Comp_151	Mercier Granata vineyard	Ok
Las Compuertas mass selection	Comp_152	Mercier Granata vineyard	Ok
Las Compuertas mass selection	Comp_153	Mercier Granata vineyard	Ok
Las Compuertas mass selection	Comp_154	Mercier Granata vineyard	Ok
Las Compuertas mass selection	Comp_155	Mercier Granata vineyard	Ok
Las Compuertas mass selection	Comp_156	Mercier Granata vineyard	Ok
Las Compuertas mass selection	Comp_157	Mercier Granata vineyard	Ok
Las Compuertas mass selection	Comp_158	Mercier Granata vineyard	Ok
Las Compuertas mass selection	Comp_159	Mercier Granata vineyard	Ok
Las Compuertas mass selection	Comp_160	Mercier Granata vineyard	Ok
Las Compuertas mass selection	Comp_161	Mercier Granata vineyard	Ok
Las Compuertas mass selection	Comp_162	Mercier Granata vineyard	Ok
Las Compuertas mass selection	Comp_163	Mercier Granata vineyard	Ok
Las Paredes mass selection	LaPar_164	Mercier Granata vineyard	Ok
Las Paredes mass selection	LaPar_165	Mercier Granata vineyard	Ok
Las Paredes mass selection	LaPar_166	Mercier Granata vineyard	Ok
Las Paredes mass selection	LaPar_167	Mercier Granata vineyard	Ok
Las Paredes mass selection	LaPar_168	Mercier Granata vineyard	Ok
Las Paredes mass selection	LaPar_169	Mercier Granata vineyard	Ok
Las Paredes mass selection	LaPar_170	Mercier Granata vineyard	Ok
Las Paredes mass selection	LaPar_171	Mercier Granata vineyard	Ok
Las Paredes mass selection	LaPar_172	Mercier Granata vineyard	Not Working
Las Paredes mass selection	LaPar_173	Mercier Granata vineyard	Ok
Las Paredes mass selection	LaPar_174	Mercier Granata vineyard	Ok
Las Paredes mass selection	LaPar_175	Mercier Granata vineyard	Ok
Las Paredes mass selection	LaPar_176	Mercier Granata vineyard	Ok
Las Paredes mass selection	LaPar_177	Mercier Granata vineyard	Ok
Las Paredes mass selection	LaPar_178	Mercier Granata vineyard	Ok
Las Paredes mass selection	LaPar_179	Mercier Granata vineyard	Ok
Las Paredes mass selection	LaPar_180	Mercier Granata vineyard	Ok
Las Paredes mass selection	LaPar_181	Mercier Granata vineyard	Ok
Las Paredes mass selection	LaPar_182	Mercier Granata vineyard	Ok
Las Paredes mass selection	LaPar_183	Mercier Granata vineyard	Ok
Las Paredes mass selection	LaPar_184	Mercier Granata vineyard	Ok
Las Paredes mass selection	LaPar_185	Mercier Granata vineyard	Ok
Las Paredes mass selection	LaPar_186	Mercier Granata vineyard	Ok
Las Paredes mass selection	LaPar_187	Mercier Granata vineyard	Ok
Las Paredes mass selection	LaPar_188	Mercier Granata vineyard	Ok
Las Paredes mass selection	LaPar_189	Mercier Granata vineyard	Ok
Las Paredes mass selection	LaPar_190	Mercier Granata vineyard	Ok
Las Paredes mass selection	LaPar_191	Mercier Granata vineyard	Ok
Las Paredes mass selection	LaPar_192	Mercier Granata vineyard	Ok
Las Paredes mass selection	LaPar_193	Mercier Granata vineyard	Ok
Cobos mass selection	Cobos_194	Mercier Granata vineyard	Ok
Cobos mass selection	Cobos_195	Mercier Granata vineyard	Ok
Cobos mass selection	Cobos_196	Mercier Granata vineyard	Ok
Cobos mass selection	Cobos_197	Mercier Granata vineyard	Ok
Cobos mass selection	Cobos_198	Mercier Granata vineyard	Ok
Cobos mass selection	Cobos_199	Mercier Granata vineyard	Ok
Cobos mass selection	Cobos_200	Mercier Granata vineyard	Ok
Cobos mass selection	Cobos_201	Mercier Granata vineyard	Ok
Cobos mass selection	Cobos_202	Mercier Granata vineyard	Not Working
Cobos mass selection	Cobos_203	Mercier Granata vineyard	Ok
Cobos mass selection	Cobos_204	Mercier Granata vineyard	Ok
Cobos mass selection	Cobos_205	Mercier Granata vineyard	Ok
Cobos mass selection	Cobos_206	Mercier Granata vineyard	Ok
Cobos mass selection	Cobos_207	Mercier Granata vineyard	Ok
Cobos mass selection	Cobos_208	Mercier Granata vineyard	Ok
Cobos mass selection	Cobos_209	Mercier Granata vineyard	Ok
Cobos mass selection	Cobos_210	Mercier Granata vineyard	Ok
Cobos mass selection	Cobos_211	Mercier Granata vineyard	Ok
Cobos mass selection	Cobos_212	Mercier Granata vineyard	Ok
Cobos mass selection	Cobos_213	Mercier Granata vineyard	Ok
Cobos mass selection	Cobos_214	Mercier Granata vineyard	Ok
Cobos mass selection	Cobos_215	Mercier Granata vineyard	Ok
Cobos mass selection	Cobos_216	Mercier Granata vineyard	Ok
Cobos mass selection	Cobos_217	Mercier Granata vineyard	Ok
Cobos mass selection	Cobos_218	Mercier Granata vineyard	Ok
Cobos mass selection	Cobos_219	Mercier Granata vineyard	Ok
Cobos mass selection	Cobos_220	Mercier Granata vineyard	Ok
Cobos mass selection	Cobos_221	Mercier Granata vineyard	Ok
Cobos mass selection	Cobos_222	Mercier Granata vineyard	Ok
